# Widespread adaptive evolution in the photosystems of angiosperms provides new insight into the evolution of photosystem II repair

**DOI:** 10.1101/2024.05.23.595573

**Authors:** Elizabeth HJ Robbins, Steven Kelly

## Abstract

Oxygenic photosynthesis generates the initial energy source which fuels nearly all life on earth. At the heart of the process are the photosystems, pigment binding multi-protein complexes that catalyse the first step of photochemical conversion of light energy into chemical energy. Here, we investigate the molecular evolution at single residue resolution of the plastid-encoded subunits of the photosystems across 773 angiosperm species. We show that despite an extremely high level of conservation, 7% of residues in the photosystems, spanning all photosystem subunits, exhibit hallmarks of adaptive evolution. Through *in silico* modelling of these adaptive substitutions we uncover the impact of these changes on the properties of the photosystems, focussing on their effects on co-factor binding and the formation of inter-subunit interfaces. We further reveal that evolution has repeatedly destabilised the interaction photosystem II and its D1 subunit, thereby reducing the energetic barrier for D1 turn-over and photosystem repair. Together, these results provide new insight into the trajectory of photosystem evolution during the radiation of the angiosperms.
