## Supplemental Table 2 for "Widespread adaptive evolution in the photosystems of angiosperms provides new insight into the evolution of photosystem II repair"

Supplementary Table S2. List of positively selected sites with a posterior probability >0.9.
Complex	Gene	Alignment_site	Structural_site	Modelled	Recurrent
PSI	psaA	13	-	No	Yes
PSI	psaA	144	152	Yes	Yes
PSI	psaB	283	283	Yes	Yes
PSI	psaB	330	330	Yes	Yes
PSI	psaB	501	501	Yes	Yes
PSI	psaI	27	25	Yes	Yes
PSI	psaI	29	27	Yes	Yes
PSII	psbB	79	79	Yes	Yes
PSII	psbB	90	90	Yes	Yes
PSII	psbB	345	245	Yes	Yes
PSII	psbB	494	-	No	Yes
PSII	psbB	507	-	No	Yes
PSII	psbC	3	-	No	Yes
PSII	psbC	7	-	No	Yes
PSII	psbC	12	-	No	Yes
PSII	psbC	246	246	Yes	Yes
PSII	psbC	277	277	Yes	Yes
PSII	psbD	8	-	No	Yes
PSII	psbD	18	18	Yes	Yes
PSII	psbD	46	46	Yes	Yes
PSII	psbF	26	-	No	Yes
PSII	psbH	4	-	No	No
PSII	psbJ	20	-	No	Yes
PSII	psbJ	24	-	No	Yes
PSII	psbK	5	-	No	Yes
PSII	psbK	6	-	No	No
PSII	psbK	13	-	No	No
PSII	psbK	19	-	No	No
PSII	psbK	20	-	No	Yes
PSII	psbK	30	32	Yes	No
PSII	psbK	37	39	Yes	Yes
PSII	psbL	1	-	No	Yes
PSII	psbL	10	10		Yes
PSII	psbN	10	-	No	Yes
PSII	psbZ	39	39	Yes	Yes
