## Supplemental Table 1 for "Widespread adaptive evolution in the photosystems of angiosperms provides new insight into the evolution of photosystem II repair"

Supplementary Table S1. List of all 386 recurrent substitutions identified across 20 photosystem proteins during angiosperm evolution.
Complex - Photosystem I (PSI) and Photosystem II (PSII)
Alignment_site - Position of the adaptive evolvinf site in the protein multiple sequence alignment.
Structural_site - Position of the adaptively evolving site in the 2O01 (PSI) and 7OUI (PSII) structures
Parent - Identity of the parent amino acid in the substitution. I.e., X in X->Y.
Child - Identity of the child amino acid in the substitution. I.e., Y in X->Y.
Recurrence - Number of times adaptive susbtitution inferred to have occurred across the 771 internal branches of the species phylogeny.
Modelled - Differentiating between adaptive sites that are and are not modelled in the photosystem structures
Cofactor binding - Identifying sites with a heavy atom <4 anstroms from a heavy cofactor atom (- indicate residues that are not modelled in the structures).
PPI - Identifying sites at protein-protein interfaces as determined by PDBSum (- indicate residues that are not modelled in the structures).
Transmembrane - Distinguising regions in the transmembrane versus extramembrane from the Uniprot page for the Arabisopsis protein
DDG_binding - change in the binding energy of the ligand upon amino acid substitution (kcal/mol). Multiple values for residues in contact with multiple ligands
DDG_PPI - change in interaction energy between subunits upon amino acid substitution (kcal/mol).
PS_Region - core of peripheral protein of the respective photosystem
Complex	Gene	Alignment_site	Structural_site	Parent	Child	Recurrence	Modelled	Cofactor binding	PPI	Transmembrane	Prodigy-ligand DDG kcal/mol	BUDE DDG kcal/mol	Region2
PSI	psaA	4	-	R	S	4	No	-	-	-	-	-	core
PSI	psaA	8	-	P	S	10	No	-	-	-	-	-	core
PSI	psaA	13	-	V	L	3	No	-	-	-	-	-	core
PSI	psaA	19	-	I	V	24	No	-	-	-	-	-	core
PSI	psaA	25	33	E	Q	11	Yes	Yes	No	Extramembrane	0	-	core
PSI	psaA	25	33	E	A	5	Yes	Yes	No	Extramembrane	0.05	-	core
PSI	psaA	28	36	R	I	3	Yes	No	Yes	Extramembrane	-	0.02	core
PSI	psaA	28	36	R	K	25	Yes	No	Yes	Extramembrane	-	-0.05	core
PSI	psaA	34	42	R	K	12	Yes	No	No	Extramembrane	-	-	core
PSI	psaA	36	44	I	L	12	Yes	No	No	Extramembrane	-	-	core
PSI	psaA	41	49	D	E	9	Yes	No	Yes	Extramembrane	-	-0.58	core
PSI	psaA	59	67	H	Q	6	Yes	No	No	Extramembrane	-	-	core
PSI	psaA	61	69	S	N	8	Yes	No	No	Extramembrane	-	-	core
PSI	psaA	61	69	N	D	2	Yes	No	No	Extramembrane	-	-	core
PSI	psaA	61	69	G	D	2	Yes	No	No	Extramembrane	-	-	core
PSI	psaA	106	114	T	I	4	Yes	No	No	Extramembrane	-	-	core
PSI	psaA	109	117	G	R	17	Yes	No	No	Extramembrane	-	-	core
PSI	psaA	144	152	I	M	6	Yes	Yes	No	Extramembrane	0.01	-	core
PSI	psaA	144	152	I	L	33	Yes	Yes	No	Extramembrane	-0.02	-	core
PSI	psaA	144	152	L	I	2	Yes	Yes	No	Extramembrane	0.02	-	core
PSI	psaA	152	160	S	N	28	Yes	No	No	Extramembrane	-	-	core
PSI	psaA	152	160	N	S	5	Yes	No	No	Extramembrane	-	-	core
PSI	psaA	163	171	A	G	5	Yes	No	No	Transmembrane	-	-	core
PSI	psaA	165	173	V	I	10	Yes	No	No	Transmembrane	-	-	core
PSI	psaA	165	173	I	V	6	Yes	No	No	Transmembrane	-	-	core
PSI	psaA	166	174	F	C	3	Yes	No	No	Transmembrane	-	-	core
PSI	psaA	168	176	A	G	5	Yes	No	No	Transmembrane	-	-	core
PSI	psaA	168	176	S	A	3	Yes	No	No	Transmembrane	-	-	core
PSI	psaA	209	217	S	G	8	Yes	Yes	No	Transmembrane	0.03	-	core
PSI	psaA	215	223	V	I	7	Yes	No	No	Transmembrane	-	-	core
PSI	psaA	255	263	A	S	7	Yes	Yes	No	Extramembrane	0	-	core
PSI	psaA	261	269	F	L	4	Yes	Yes	No	Extramembrane	0.06/ 0.01	-	core
PSI	psaA	270	278	A	S	14	Yes	Yes	No	Extramembrane	0.01	-	core
PSI	psaA	271	279	E	D	18	Yes	No	No	Extramembrane	-	-	core
PSI	psaA	274	282	S	T	11	Yes	No	No	Extramembrane	-	-	core
PSI	psaA	291	299	I	T	6	Yes	No	No	Transmembrane	-	-	core
PSI	psaA	292	300	A	V	4	Yes	No	No	Transmembrane	-	-	core
PSI	psaA	300	308	I	V	6	Yes	No	No	Transmembrane	-	-	core
PSI	psaA	310	318	R	K	8	Yes	No	No	Extramembrane	-	-	core
PSI	psaA	314	322	G	A	5	Yes	No	No	Extramembrane	-	-	core
PSI	psaA	318	326	G	S	13	Yes	No	No	Extramembrane	-	-	core
PSI	psaA	318	326	G	D	3	Yes	No	No	Extramembrane	-	-	core
PSI	psaA	319	327	L	I	6	Yes	No	No	Extramembrane	-	-	core
PSI	psaA	351	359	S	A	6	Yes	No	No	Extramembrane	-	-	core
PSI	psaA	352	360	L	I	5	Yes	Yes	No	Extramembrane	0.02/ 0	-	core
PSI	psaA	360	368	L	S	5	Yes	Yes	No	Transmembrane	0.04/ 0.01	-	core
PSI	psaA	363	371	V	I	20	Yes	No	No	Transmembrane	-	-	core
PSI	psaA	370	378	S	A	26	Yes	No	No	Transmembrane	-	-	core
PSI	psaA	379	387	I	T	5	Yes	No	No	Extramembrane	-	-	core
PSI	psaA	441	449	A	V	11	Yes	No	No	Transmembrane	-	-	core
PSI	psaA	479	487	V	I	7	Yes	No	No	Extramembrane	-	-	core
PSI	psaA	480	488	L	F	3	Yes	Yes	No	Extramembrane	-0.08	-	core
PSI	psaA	484	492	V	I	7	Yes	Yes	No	Extramembrane	-0.02	-	core
PSI	psaA	487	495	T	I	4	Yes	Yes	No	Extramembrane	-0.06	-	core
PSI	psaA	489	497	A	T	9	Yes	No	No	Extramembrane	-	-	core
PSI	psaA	490	498	D	N	3	Yes	No	No	Extramembrane	-	-	core
PSI	psaA	490	498	D	G	9	Yes	No	No	Extramembrane	-	-	core
PSI	psaA	493	501	G	V	5	Yes	No	No	Extramembrane	-	-	core
PSI	psaA	493	501	S	N	2	Yes	No	No	Extramembrane	-	-	core
PSI	psaA	493	501	G	S	19	Yes	No	No	Extramembrane	-	-	core
PSI	psaA	493	501	S	G	2	Yes	No	No	Extramembrane	-	-	core
PSI	psaA	494	502	A	V	9	Yes	No	No	Extramembrane	-	-	core
PSI	psaA	494	502	V	I	8	Yes	No	No	Extramembrane	-	-	core
PSI	psaA	494	502	V	L	2	Yes	No	No	Extramembrane	-	-	core
PSI	psaA	500	508	T	I	4	Yes	No	No	Extramembrane	-	-	core
PSI	psaA	501	509	T	A	20	Yes	No	No	Extramembrane	-	-	core
PSI	psaA	502	510	S	G	7	Yes	No	No	Extramembrane	-	-	core
PSI	psaA	510	518	G	S	12	Yes	No	No	Extramembrane	-	-	core
PSI	psaA	510	518	G	A	8	Yes	No	No	Extramembrane	-	-	core
PSI	psaA	510	518	G	V	3	Yes	No	No	Extramembrane	-	-	core
PSI	psaA	511	519	D	G	4	Yes	No	No	Extramembrane	-	-	core
PSI	psaA	600	608	A	S	30	Yes	No	No	Transmembrane	-	-	core
PSI	psaA	620	628	I	L	3	Yes	No	No	Extramembrane	-	-	core
PSI	psaA	621	629	S	N	9	Yes	No	No	Extramembrane	-	-	core
PSI	psaA	625	633	I	V	6	Yes	No	No	Extramembrane	-	-	core
PSI	psaA	625	633	M	V	3	Yes	No	No	Extramembrane	-	-	core
PSI	psaA	639	647	I	T	5	Yes	No	No	Extramembrane	-	-	core
PSI	psaA	670	678	F	L	4	Yes	Yes	No	Transmembrane	0.03	-	core
PSI	psaA	712	720	T	I	5	Yes	No	Yes	Extramembrane	-	0.46	core
PSI	psaA	728	736	T	A	5	Yes	Yes	No	Transmembrane	0.02	-	core
PSI	psaB	76	76	S	A	4	Yes	No	No	Extramembrane	-	-	core
PSI	psaB	76	76	A	T	3	Yes	No	No	Extramembrane	-	-	core
PSI	psaB	110	110	L	P	9	Yes	No	No	Extramembrane	-	-	core
PSI	psaB	110	110	I	V	2	Yes	No	No	Extramembrane	-	-	core
PSI	psaB	110	110	I	S	2	Yes	No	No	Extramembrane	-	-	core
PSI	psaB	110	110	A	V	2	Yes	No	No	Extramembrane	-	-	core
PSI	psaB	110	110	A	T	5	Yes	No	No	Extramembrane	-	-	core
PSI	psaB	133	133	E	G	4	Yes	No	No	Extramembrane	-	-	core
PSI	psaB	143	143	F	L	2	Yes	No	No	Transmembrane	-	-	core
PSI	psaB	144	144	F	L	4	Yes	No	No	Transmembrane	-	-	core
PSI	psaB	145	145	L	I	6	Yes	No	No	Transmembrane	-	-	core
PSI	psaB	147	147	A	V	10	Yes	No	No	Transmembrane	-	-	core
PSI	psaB	148	148	I	L	10	Yes	No	No	Transmembrane	-	-	core
PSI	psaB	149	149	S	F	3	Yes	No	No	Transmembrane	-	-	core
PSI	psaB	151	151	I	L	5	Yes	Yes	No	Transmembrane	0.03	-	core
PSI	psaB	151	151	I	V	7	Yes	Yes	No	Transmembrane	0.02	-	core
PSI	psaB	152	152	G	A	2	Yes	No	No	Transmembrane	-	-	core
PSI	psaB	152	152	A	G	20	Yes	No	No	Transmembrane	-	-	core
PSI	psaB	165	165	V	L	4	Yes	No	No	Extramembrane	-	-	core
PSI	psaB	201	201	G	A	29	Yes	No	No	Extramembrane	-	-	core
PSI	psaB	205	205	E	Q	6	Yes	No	No	Extramembrane	-	-	core
PSI	psaB	206	206	Y	S	16	Yes	No	No	Extramembrane	-	-	core
PSI	psaB	212	212	F	L	7	Yes	Yes	No	Extramembrane	0.09/ 0.09	-	core
PSI	psaB	214	214	D	N	5	Yes	No	No	Extramembrane	-	-	core
PSI	psaB	223	223	G	A	4	Yes	No	No	Extramembrane	-	-	core
PSI	psaB	223	223	G	E	3	Yes	No	No	Extramembrane	-	-	core
PSI	psaB	225	225	L	F	7	Yes	Yes	No	Extramembrane	-0.09	-	core
PSI	psaB	226	226	L	F	3	Yes	No	No	Extramembrane	-	-	core
PSI	psaB	232	232	L	I	8	Yes	No	No	Extramembrane	-	-	core
PSI	psaB	240	240	S	G	8	Yes	No	No	Extramembrane	-	-	core
PSI	psaB	240	240	S	N	7	Yes	No	No	Extramembrane	-	-	core
PSI	psaB	241	241	S	N	7	Yes	No	No	Extramembrane	-	-	core
PSI	psaB	245	245	G	S	5	Yes	No	No	Extramembrane	-	-	core
PSI	psaB	245	245	G	A	3	Yes	No	No	Extramembrane	-	-	core
PSI	psaB	247	247	T	A	4	Yes	No	No	Extramembrane	-	-	core
PSI	psaB	248	248	Q	E	5	Yes	No	No	Extramembrane	-	-	core
PSI	psaB	273	273	I	M	30	Yes	Yes	No	Transmembrane	0.03/ 0.03	-	core
PSI	psaB	281	281	A	G	5	Yes	No	No	Transmembrane	-	-	core
PSI	psaB	282	282	F	I	12	Yes	No	No	Transmembrane	-	-	core
PSI	psaB	282	282	F	V	3	Yes	No	No	Transmembrane	-	-	core
PSI	psaB	283	283	I	L	29	Yes	Yes	No	Transmembrane	0	-	core
PSI	psaB	286	286	V	I	28	Yes	Yes	No	Transmembrane	1	-	core
PSI	psaB	301	301	M	I	9	Yes	Yes	No	Extramembrane	1.5	-	core
PSI	psaB	309	309	I	T	11	Yes	No	No	Extramembrane	-	-	core
PSI	psaB	330	330	I	L	19	Yes	Yes	No	Transmembrane	-0.02	-	core
PSI	psaB	357	357	A	P	4	Yes	Yes	No	Extramembrane	-0.03	-	core
PSI	psaB	392	392	I	L	5	Yes	No	No	Transmembrane	-	-	core
PSI	psaB	404	404	E	K	4	Yes	No	No	Extramembrane	-	-	core
PSI	psaB	404	404	Q	R	3	Yes	No	No	Extramembrane	-	-	core
PSI	psaB	413	413	D	E	8	Yes	No	No	Extramembrane	-	-	core
PSI	psaB	419	419	I	K	7	Yes	No	No	Transmembrane	-	-	core
PSI	psaB	425	425	A	V	5	Yes	No	No	Transmembrane	-	-	core
PSI	psaB	471	471	T	A	8	Yes	No	No	Extramembrane	-	-	core
PSI	psaB	471	471	S	L	3	Yes	No	No	Extramembrane	-	-	core
PSI	psaB	482	482	N	S	20	Yes	No	No	Extramembrane	-	-	core
PSI	psaB	482	482	N	T	9	Yes	No	No	Extramembrane	-	-	core
PSI	psaB	483	483	G	S	4	Yes	No	No	Extramembrane	-	-	core
PSI	psaB	491	491	S	N	9	Yes	No	No	Extramembrane	-	-	core
PSI	psaB	501	501	V	I	39	Yes	No	No	Extramembrane	-	-	core
PSI	psaB	501	501	I	V	6	Yes	No	No	Extramembrane	-	-	core
PSI	psaB	636	636	N	T	3	Yes	No	No	Extramembrane	-	-	core
PSI	psaB	640	640	M	T	4	Yes	No	Yes	Extramembrane	-	-6.15	core
PSI	psaB	659	659	T	I	4	Yes	Yes	No	Transmembrane	0.4	-	core
PSI	psaC	70	70	W	G	5	Yes	No	Yes	Extramembrane	-	2.61	core
PSI	psaC	70	70	W	S	3	Yes	No	Yes	Extramembrane	-	2.37	core
PSI	psaC	70	70	G	R	3	Yes	No	Yes	Extramembrane	-	-	core
PSI	psaC	70	70	G	Q	2	Yes	No	Yes	Extramembrane	-	-	core
PSI	psaC	71	71	P	S	7	Yes	No	Yes	Extramembrane	-	-	core
PSI	psaC	71	71	H	N	4	Yes	No	Yes	Extramembrane	-	4.23	core
PSI	psaC	71	71	H	P	3	Yes	No	Yes	Extramembrane	-	-1	core
PSI	psaC	78	78	G	A	3	Yes	No	Yes	Extramembrane	-	-0.22	core
PSI	psaC	80	80	A	G	3	Yes	No	Yes	Extramembrane	-	0.38	core
PSI	psaI	2	-	T	I	16	No	-	-	-	-	-	periphery
PSI	psaI	3	1	T	I	10	Yes	No	No	Extramembrane	-	-	periphery
PSI	psaI	4	2	F	L	21	Yes	No	No	Extramembrane	-	-	periphery
PSI	psaI	4	2	L	F	14	Yes	No	No	Extramembrane	-	-	periphery
PSI	psaI	5	3	N	S	12	Yes	No	Yes	Extramembrane	-	0.63	periphery
PSI	psaI	6	4	L	F	12	Yes	No	No	Extramembrane	-	-	periphery
PSI	psaI	9	7	I	F	6	Yes	No	Yes	Transmembrane	-	0.36	periphery
PSI	psaI	10	8	F	L	12	Yes	Yes	No	Transmembrane	0.08	-	periphery
PSI	psaI	27	25	S	F	37	Yes	Yes	Yes	Transmembrane	-0.11	-1.67	periphery
PSI	psaI	29	27	H	Y	15	Yes	No	Yes	Extramembrane	-	-0.6	periphery
PSI	psaJ	4	4	I	L	6	Yes	No	Yes	Extramembrane	-	-0.54	periphery
PSI	psaJ	4	4	L	F	5	Yes	No	Yes	Extramembrane	-	-0.21	periphery
PSI	psaJ	4	4	F	L	2	Yes	No	Yes	Extramembrane	-	0.21	periphery
PSI	psaJ	10	10	V	A	10	Yes	No	Yes	Transmembrane	-	0.18	periphery
PSI	psaJ	10	10	V	T	5	Yes	No	Yes	Transmembrane	-	-0.06	periphery
PSI	psaJ	17	17	L	I	10	Yes	No	No	Transmembrane	-	-	periphery
PSI	psaJ	21	21	S	A	11	Yes	Yes	No	Transmembrane	0	-	periphery
PSI	psaJ	21	21	A	V	9	Yes	Yes	No	Transmembrane	-0.06	-	periphery
PSI	psaJ	32	32	L	F	11	Yes	Yes	No	Extramembrane	-0.08	-	periphery
PSII	psbA	36	36	L	V	3	Yes	Yes	Yes	Transmembrane	0	0.95	core
PSII	psbA	155	155	A	T	3	Yes	Yes	No	Transmembrane	0	-	core
PSII	psbA	155	155	T	A	28	Yes	Yes	No	Transmembrane	0	-	core
PSII	psbA	231	231	E	Q	4	Yes	No	Yes	Extramembrane	-	2.43	core
PSII	psbA	235	235	E	A	18	Yes	Yes	Yes	Extramembrane	0/ 0/ 0	1.43	core
PSII	psbA	238	238	K	R	13	Yes	No	No	Extramembrane	-	-	core
PSII	psbA	243	243	E	G	4	Yes	No	Yes	Extramembrane	-	0.1	core
PSII	psbA	287	287	A	S	6	Yes	Yes	No	Transmembrane	0	-	core
PSII	psbA	345	-	A	S	6	No	-	-	-	-	-	core
PSII	psbA	345	-	A	V	5	No	-	-	-	-	-	core
PSII	psbA	346	-	I	T	2	No	-	-	-	-	-	core
PSII	psbA	346	-	V	L	5	No	-	-	-	-	-	core
PSII	psbA	346	-	V	I	6	No	-	-	-	-	-	core
PSII	psbA	346	-	L	V	2	No	-	-	-	-	-	core
PSII	psbA	346	-	I	V	4	No	-	-	-	-	-	core
PSII	psbA	348	-	A	V	15	No	-	-	-	-	-	core
PSII	psbA	350	-	S	A	5	No	-	-	-	-	-	core
PSII	psbA	350	-	S	F	2	No	-	-	-	-	-	core
PSII	psbA	351	-	T	I	20	No	-	-	-	-	-	core
PSII	psbA	351	-	L	I	3	No	-	-	-	-	-	core
PSII	psbB	20	20	L	I	17	Yes	Yes	No	Extramembrane	0/0	-	core
PSII	psbB	21	21	A	S	8	Yes	No	No	Transmembrane	-	-	core
PSII	psbB	21	21	S	A	27	Yes	No	No	Transmembrane	-	-	core
PSII	psbB	31	31	S	A	7	Yes	Yes	No	Transmembrane	0	-	core
PSII	psbB	73	73	N	D	6	Yes	No	No	Extramembrane	-	-	core
PSII	psbB	79	79	S	N	9	Yes	No	No	Extramembrane	-	-	core
PSII	psbB	84	84	T	A	7	Yes	No	Yes	Extramembrane	-	0	core
PSII	psbB	85	85	V	A	3	Yes	No	No	Extramembrane	-	-	core
PSII	psbB	85	85	I	V	23	Yes	No	No	Extramembrane	-	-	core
PSII	psbB	86	86	P	S	2	Yes	No	No	Extramembrane	-	-	core
PSII	psbB	88	88	P	S	4	Yes	Yes	No	Extramembrane	error modelling	-	core
PSII	psbB	90	90	I	L	7	Yes	No	No	Extramembrane	-	-	core
PSII	psbB	98	98	G	T	2	Yes	No	No	Extramembrane	-	-	core
PSII	psbB	102	102	V	L	6	Yes	Yes	No	Transmembrane	0	-	core
PSII	psbB	102	102	V	M	8	Yes	Yes	No	Transmembrane	0	-	core
PSII	psbB	121	121	E	A	8	Yes	No	Yes	Extramembrane	-	0.1	core
PSII	psbB	124	124	C	S	20	Yes	No	Yes	Extramembrane	-	-0.34	core
PSII	psbB	124	124	C	T	7	Yes	No	Yes	Extramembrane	-	-0.53	core
PSII	psbB	124	124	S	T	2	Yes	No	Yes	Extramembrane	-	-0.17	core
PSII	psbB	148	148	V	L	20	Yes	Yes	No	Transmembrane	0/0	-	core
PSII	psbB	180	180	S	A	9	Yes	No	No	Extramembrane	-	-	core
PSII	psbB	180	180	S	P	20	Yes	No	No	Extramembrane	-	-	core
PSII	psbB	182	182	N	S	10	Yes	Yes	No	Extramembrane	0.06	-	core
PSII	psbB	184	184	S	L	2	Yes	No	No	Extramembrane	-	-	core
PSII	psbB	184	184	A	S	4	Yes	No	No	Extramembrane	-	-	core
PSII	psbB	184	184	S	A	3	Yes	No	No	Extramembrane	-	-	core
PSII	psbB	187	187	V	L	2	Yes	Yes	Yes	Extramembrane	0/ -0.02	-0.42	core
PSII	psbB	188	188	G	S	2	Yes	No	Yes	Extramembrane	-	-0.27	core
PSII	psbB	289	289	G	S	18	Yes	No	No	Extramembrane	-	-	core
PSII	psbB	290	290	D	N	3	Yes	No	No	Extramembrane	-	-	core
PSII	psbB	290	290	A	T	9	Yes	No	No	Extramembrane	-	-	core
PSII	psbB	293	293	A	S	11	Yes	No	No	Extramembrane	-	-	core
PSII	psbB	296	296	Q	K	8	Yes	No	No	Extramembrane	-	-	core
PSII	psbB	298	298	L	F	7	Yes	No	No	Extramembrane	-	-	core
PSII	psbB	299	299	S	A	7	Yes	No	No	Extramembrane	-	-	core
PSII	psbB	301	301	A	V	7	Yes	No	No	Extramembrane	-	-	core
PSII	psbB	332	332	N	S	13	Yes	Yes	No	Extramembrane	0.09	-	core
PSII	psbB	345	345	I	V	11	Yes	No	No	Extramembrane	-	-	core
PSII	psbB	345	345	V	I	10	Yes	No	No	Extramembrane	-	-	core
PSII	psbB	347	347	R	K	8	Yes	No	No	Extramembrane	-	-	core
PSII	psbB	352	352	R	H	14	Yes	No	No	Extramembrane	-	-	core
PSII	psbB	415	415	A	V	7	Yes	No	No	Extramembrane	-	-	core
PSII	psbB	457	457	T	S	2	Yes	Yes	Yes	Transmembrane	0	0.43	core
PSII	psbB	471	471	A	S	6	Yes	No	Yes	Transmembrane	-	4	core
PSII	psbB	488	-	A	S	9	No	-	-	-	-	-	core
PSII	psbB	494	-	A	T	32	No	-	-	-	-	-	core
PSII	psbB	498	-	L	I	11	No	-	-	-	-	-	core
PSII	psbB	498	-	L	V	3	No	-	-	-	-	-	core
PSII	psbB	504	-	R	K	27	No	-	-	-	-	-	core
PSII	psbB	505	-	R	K	9	No	-	-	-	-	-	core
PSII	psbB	507	-	V	G	9	No	-	-	-	-	-	core
PSII	psbB	507	-	A	P	2	No	-	-	-	-	-	core
PSII	psbB	507	-	V	A	22	No	-	-	-	-	-	core
PSII	psbB	507	-	T	A	4	No	-	-	-	-	-	core
PSII	psbB	507	-	A	T	4	No	-	-	-	-	-	core
PSII	psbB	507	-	A	V	2	No	-	-	-	-	-	core
PSII	psbB	508	-	V	A	7	No	-	-	-	-	-	core
PSII	psbB	508	-	V	I	9	No	-	-	-	-	-	core
PSII	psbC	3	-	T	I	6	No	-	-	-	-	-	core
PSII	psbC	7	-	L	Q	4	No	-	-	-	-	-	core
PSII	psbC	11	-	Y	C	3	No	-	-	-	-	-	core
PSII	psbC	12	-	P	H	14	No	-	-	-	-	-	core
PSII	psbC	24	24	A	T	6	Yes	No	No	Extramembrane	-	-	core
PSII	psbC	24	24	A	S	5	Yes	No	No	Extramembrane	-	-	core
PSII	psbC	25	25	G	S	4	Yes	Yes	No	Extramembrane	-0.03	-	core
PSII	psbC	106	106	I	L	6	Yes	No	No	Extramembrane	-	-	core
PSII	psbC	170	170	I	L	32	Yes	No	No	Transmembrane	-	-	core
PSII	psbC	170	170	L	I	3	Yes	No	No	Transmembrane	-	-	core
PSII	psbC	177	177	L	F	19	Yes	Yes	No	Extramembrane	0	-	core
PSII	psbC	177	177	F	L	3	Yes	Yes	No	Extramembrane	0	-	core
PSII	psbC	185	185	V	I	16	Yes	No	No	Extramembrane	-	-	core
PSII	psbC	207	207	S	G	11	Yes	No	No	Extramembrane	-	-	core
PSII	psbC	208	208	V	I	7	Yes	No	No	Extramembrane	-	-	core
PSII	psbC	209	209	I	L	7	Yes	Yes	No	Extramembrane	0	-	core
PSII	psbC	233	233	L	I	2	Yes	Yes	No	Extramembrane	0/ 0	-	core
PSII	psbC	242	242	S	F	5	Yes	No	No	Transmembrane	-	-	core
PSII	psbC	246	246	L	F	23	Yes	No	No	Transmembrane	-	-	core
PSII	psbC	264	264	F	L	7	Yes	Yes	No	Transmembrane	0/ -0.04/ -0.09/ -0.05	-	core
PSII	psbC	277	277	G	A	53	Yes	Yes	No	Transmembrane	-0.03	-	core
PSII	psbC	277	277	A	G	6	Yes	Yes	No	Transmembrane	0.03	-	core
PSII	psbC	280	280	A	S	3	Yes	No	No	Transmembrane	-	-	core
PSII	psbC	280	280	S	A	39	Yes	No	No	Transmembrane	-	-	core
PSII	psbC	281	281	V	I	18	Yes	Yes	No	Transmembrane	-0.04	-	core
PSII	psbC	281	281	V	L	3	Yes	Yes	No	Transmembrane	-0.04	-	core
PSII	psbC	284	284	F	V	6	Yes	Yes	No	Transmembrane	0	-	core
PSII	psbC	285	285	I	T	13	Yes	Yes	No	Transmembrane	0.01	-	core
PSII	psbC	427	427	A	S	22	Yes	No	No	Transmembrane	-	-	core
PSII	psbC	437	437	L	F	10	Yes	Yes	No	Transmembrane	-0.08	-	core
PSII	psbC	437	437	F	L	13	Yes	Yes	No	Transmembrane	0.08	-	core
PSII	psbC	463	463	F	L	9	Yes	No	Yes	Extramembrane	-	0.25	core
PSII	psbC	468	468	S	F	11	Yes	No	No	Extramembrane	-	-	core
PSII	psbC	468	468	Y	F	4	Yes	No	No	Extramembrane	-	-	core
PSII	psbD	4	-	A	T	5	No	-	-	-	-	-	core
PSII	psbD	5	-	L	V	4	No	-	-	-	-	-	core
PSII	psbD	5	-	L	I	9	No	-	-	-	-	-	core
PSII	psbD	5	-	I	L	2	No	-	-	-	-	-	core
PSII	psbD	7	-	R	K	7	No	-	-	-	-	-	core
PSII	psbD	7	-	K	Q	2	No	-	-	-	-	-	core
PSII	psbD	7	-	R	T	2	No	-	-	-	-	-	core
PSII	psbD	8	-	F	V	5	No	-	-	-	-	-	core
PSII	psbD	8	-	V	I	2	No	-	-	-	-	-	core
PSII	psbD	9	-	T	P	2	No	-	-	-	-	-	core
PSII	psbD	11	-	D	E	2	No	-	-	-	-	-	core
PSII	psbD	13	13	N	S	4	Yes	No	No	Extramembrane	-	-	core
PSII	psbD	13	13	N	K	21	Yes	No	No	Extramembrane	-	-	core
PSII	psbD	18	18	I	T	6	Yes	No	Yes	Extramembrane	-	0.66	core
PSII	psbD	46	46	L	V	17	Yes	Yes	No	Transmembrane	0/ 0	-	core
PSII	psbD	46	46	V	L	4	Yes	Yes	No	Transmembrane	0/ 0	-	core
PSII	psbD	113	113	T	A	5	Yes	Yes	No	Transmembrane	-0.01	-	core
PSII	psbD	122	122	G	A	16	Yes	Yes	No	Transmembrane	0	-	core
PSII	psbD	122	122	A	G	3	Yes	Yes	No	Transmembrane	0	-	core
PSII	psbD	146	146	A	S	7	Yes	Yes	No	Transmembrane	0	-	core
PSII	psbD	146	146	S	A	2	Yes	Yes	No	Transmembrane	0	-	core
PSII	psbD	149	149	G	A	34	Yes	No	No	Transmembrane	-	-	core
PSII	psbD	149	149	A	G	11	Yes	No	No	Transmembrane	-	-	core
PSII	psbD	285	285	L	I	6	Yes	No	Yes	Transmembrane	-	0.12	core
PSII	psbE	59	59	S	N	6	Yes	No	No	Extramembrane	-	-	core
PSII	psbE	68	68	G	D	3	Yes	No	Yes	Extramembrane	-	0.4	core
PSII	psbE	68	68	D	N	2	Yes	No	Yes	Extramembrane	-	-1.53	core
PSII	psbE	72	72	P	S	21	Yes	No	Yes	Extramembrane	-	0.66	core
PSII	psbE	72	72	S	P	9	Yes	No	Yes	Extramembrane	-	-0.66	core
PSII	psbE	78	78	E	K	7	Yes	No	No	Extramembrane	-	-	core
PSII	psbE	81	81	R	K	6	Yes	No	No	Extramembrane	-	-	core
PSII	psbF	26	26	S	F	21	Yes	No	Yes	Transmembrane	-	-2.7	core
PSII	psbH	8	-	G	D	12	No	-	-	-	-	-	periphery
PSII	psbH	8	-	G	S	8	No	-	-	-	-	-	periphery
PSII	psbH	8	-	N	S	3	No	-	-	-	-	-	periphery
PSII	psbH	11	-	R	K	21	No	-	-	-	-	-	periphery
PSII	psbH	12	-	S	A	10	No	-	-	-	-	-	periphery
PSII	psbH	12	-	P	A	9	No	-	-	-	-	-	periphery
PSII	psbH	13	-	G	R	22	No	-	-	-	-	-	periphery
PSII	psbH	15	15	R	K	15	Yes	No	Yes	Extramembrane	-	0.19	periphery
PSII	psbH	16	16	R	Q	22	Yes	No	Yes	Extramembrane	-	0.12	periphery
PSII	psbH	16	16	R	P	5	Yes	No	Yes	Extramembrane	-	-0.25	periphery
PSII	psbH	18	18	T	G	7	Yes	No	No	Extramembrane	-	-	periphery
PSII	psbH	18	18	I	G	2	Yes	No	No	Extramembrane	-	-	periphery
PSII	psbH	18	18	G	R	2	Yes	No	No	Extramembrane	-	-	periphery
PSII	psbH	18	18	T	N	17	Yes	No	No	Extramembrane	-	-	periphery
PSII	psbH	18	18	T	I	8	Yes	No	No	Extramembrane	-	-	periphery
PSII	psbH	21	21	S	G	8	Yes	No	No	Extramembrane	-	-	periphery
PSII	psbH	21	21	D	S	12	Yes	No	No	Extramembrane	-	-	periphery
PSII	psbH	21	21	S	N	18	Yes	No	No	Extramembrane	-	-	periphery
PSII	psbH	21	21	S	D	2	Yes	No	No	Extramembrane	-	-	periphery
PSII	psbH	52	52	I	V	25	Yes	Yes	Yes	Transmembrane	0	0.22	periphery
PSII	psbH	72	72	M	T	7	Yes	Yes	Yes	Extramembrane	0	0.08	periphery
PSII	psbI	7	7	F	V	3	Yes	Yes	No	Transmembrane	0.01/ 0	-	periphery
PSII	psbI	36	-	E	D	6	No	-	-	-	-	-	periphery
PSII	psbJ	17	-	T	A	24	No	-	-	-	-	-	periphery
PSII	psbJ	20	-	L	I	4	No	-	-	-	-	-	periphery
PSII	psbJ	20	-	L	V	3	No	-	-	-	-	-	periphery
PSII	psbJ	20	-	P	L	25	No	-	-	-	-	-	periphery
PSII	psbJ	20	-	L	P	3	No	-	-	-	-	-	periphery
PSII	psbJ	24	-	S	L	4	No	-	-	-	-	-	periphery
PSII	psbJ	24	-	L	S	2	No	-	-	-	-	-	periphery
PSII	psbJ	25	-	I	L	23	No	-	-	-	-	-	periphery
PSII	psbK	5	-	F	L	13	No	-	-	-	-	-	periphery
PSII	psbK	7	-	L	F	13	No	-	-	-	-	-	periphery
PSII	psbK	10	-	L	F	10	No	-	-	-	-	-	periphery
PSII	psbK	12	-	S	Y	8	No	-	-	-	-	-	periphery
PSII	psbK	12	-	S	F	7	No	-	-	-	-	-	periphery
PSII	psbK	14	-	L	F	9	No	-	-	-	-	-	periphery
PSII	psbK	14	-	L	P	9	No	-	-	-	-	-	periphery
PSII	psbK	15	-	N	S	6	No	-	-	-	-	-	periphery
PSII	psbK	16	-	S	L	6	No	-	-	-	-	-	periphery
PSII	psbK	18	-	S	G	7	No	-	-	-	-	-	periphery
PSII	psbK	20	-	F	L	13	No	-	-	-	-	-	periphery
PSII	psbK	21	-	F	V	6	No	-	-	-	-	-	periphery
PSII	psbK	37	39	V	F	36	Yes	No	No	Transmembrane	-	-	periphery
PSII	psbK	37	39	V	I	22	Yes	No	No	Transmembrane	-	-	periphery
PSII	psbK	43	45	L	V	11	Yes	Yes	No	Transmembrane	0.04/ 0	-	periphery
PSII	psbK	43	45	V	L	40	Yes	Yes	No	Transmembrane	#DIV/0!	-	periphery
PSII	psbK	44	46	L	F	46	Yes	Yes	No	Transmembrane	0	-	periphery
PSII	psbL	1	-	T	M	23	No	-	-	-	-	-	periphery
PSII	psbL	10	10	N	S	25	Yes	Yes	Yes	Extramembrane	0.07	-0.57	periphery
PSII	psbL	10	10	S	N	2	Yes	Yes	Yes	Extramembrane	-0.07	0.57	periphery
PSII	psbL	12	12	E	V	6	Yes	Yes	Yes	Extramembrane	0	0.48	periphery
PSII	psbM	30	30	V	A	6	Yes	No	No	Extramembrane	-	-	periphery
PSII	psbM	33	-	N	K	12	No	-	-	-	-	-	periphery
PSII	psbM	33	-	S	G	7	No	-	-	-	-	-	periphery
PSII	psbM	34	-	D	N	18	No	-	-	-	-	-	periphery
PSII	psbN	10	-	S	F	23	No	-	-	-	-	-	periphery
PSII	psbN	10	-	F	S	2	No	-	-	-	-	-	periphery
PSII	psbN	11	-	I	L	10	No	-	-	-	-	-	periphery
PSII	psbN	14	-	L	S	3	No	-	-	-	-	-	periphery
PSII	psbT	28	28	K	T	4	Yes	No	Yes	Extramembrane	-	1.36	periphery
PSII	psbT	30	-	P	S	7	No	-	-	-	-	-	periphery
PSII	psbZ	14	14	A	V	11	Yes	No	No	Transmembrane	-	-	periphery
PSII	psbZ	17	17	S	L	15	Yes	Yes	No	Transmembrane	0	-	periphery
PSII	psbZ	22	22	S	G	10	Yes	No	No	Transmembrane	-	-	periphery
PSII	psbZ	30	30	S	P	8	Yes	No	No	Extramembrane	-	-	periphery
PSII	psbZ	31	31	D	E	13	Yes	No	No	Extramembrane	-	-	periphery
PSII	psbZ	34	34	S	L	3	Yes	No	No	Extramembrane	-	-	periphery
PSII	psbZ	36	36	N	K	6	Yes	No	No	Extramembrane	-	-	periphery
PSII	psbZ	39	39	V	I	15	Yes	No	No	Transmembrane	-	-	periphery
PSII	psbZ	55	55	A	G	4	Yes	Yes	No	Transmembrane	0	-	periphery
