## Supplemental Table 3 for "Widespread adaptive evolution in the photosystems of angiosperms provides new insight into the evolution of photosystem II repair"

Supplementary Table S3. Table of residues in contact with pigments in the 20 photosystem proteins analysed in the 2O01 and 7OUI structures
Complex	Chain	Res_no	Res_name
PSI	A	31	PHE
PSI	A	33	GLN
PSI	A	54	ILE
PSI	A	55	TRP
PSI	A	57	LEU
PSI	A	58	HIS
PSI	A	59	ALA
PSI	A	60	ASP
PSI	A	61	ALA
PSI	A	62	HIS
PSI	A	63	ASP
PSI	A	64	PHE
PSI	A	77	LYS
PSI	A	78	VAL
PSI	A	80	SER
PSI	A	81	ALA
PSI	A	82	HIS
PSI	A	85	GLN
PSI	A	86	LEU
PSI	A	88	ILE
PSI	A	89	ILE
PSI	A	91	LEU
PSI	A	92	TRP
PSI	A	94	SER
PSI	A	95	GLY
PSI	A	98	PHE
PSI	A	99	HIS
PSI	A	120	ALA
PSI	A	121	GLN
PSI	A	124	TRP
PSI	A	129	GLN
PSI	A	132	LEU
PSI	A	143	ILE
PSI	A	145	ILE
PSI	A	146	THR
PSI	A	147	SER
PSI	A	152	ILE
PSI	A	166	CYS
PSI	A	182	GLY
PSI	A	186	TYR
PSI	A	187	HIS
PSI	A	195	TRP
PSI	A	199	VAL
PSI	A	202	MET
PSI	A	203	LEU
PSI	A	204	ASN
PSI	A	205	HIS
PSI	A	206	HIS
PSI	A	210	LEU
PSI	A	213	LEU
PSI	A	216	LEU
PSI	A	217	SER
PSI	A	218	TRP
PSI	A	219	ALA
PSI	A	220	GLY
PSI	A	221	HIS
PSI	A	224	HIS
PSI	A	225	VAL
PSI	A	246	HIS
PSI	A	249	ILE
PSI	A	250	LEU
PSI	A	252	ARG
PSI	A	263	ALA
PSI	A	269	PHE
PSI	A	270	PHE
PSI	A	274	TRP
PSI	A	277	TYR
PSI	A	278	ALA
PSI	A	281	LEU
PSI	A	283	PHE
PSI	A	298	ASP
PSI	A	301	HIS
PSI	A	302	HIS
PSI	A	303	HIS
PSI	A	304	LEU
PSI	A	305	ALA
PSI	A	311	LEU
PSI	A	312	ILE
PSI	A	314	GLY
PSI	A	315	HIS
PSI	A	316	MET
PSI	A	317	TYR
PSI	A	319	THR
PSI	A	323	ILE
PSI	A	325	HIS
PSI	A	331	LEU
PSI	A	334	HIS
PSI	A	338	PHE
PSI	A	339	THR
PSI	A	343	HIS
PSI	A	346	LEU
PSI	A	350	LEU
PSI	A	354	TRP
PSI	A	355	HIS
PSI	A	358	LEU
PSI	A	360	ILE
PSI	A	361	ASN
PSI	A	362	LEU
PSI	A	364	MET
PSI	A	365	LEU
PSI	A	367	SER
PSI	A	368	LEU
PSI	A	369	THR
PSI	A	370	ILE
PSI	A	372	VAL
PSI	A	374	GLN
PSI	A	375	HIS
PSI	A	376	MET
PSI	A	377	TYR
PSI	A	394	SER
PSI	A	396	PHE
PSI	A	397	THR
PSI	A	398	HIS
PSI	A	399	HIS
PSI	A	400	MET
PSI	A	401	TRP
PSI	A	402	ILE
PSI	A	406	LEU
PSI	A	407	ILE
PSI	A	409	GLY
PSI	A	420	ARG
PSI	A	431	LEU
PSI	A	434	ARG
PSI	A	438	HIS
PSI	A	442	ILE
PSI	A	444	SER
PSI	A	445	HIS
PSI	A	446	LEU
PSI	A	447	ASN
PSI	A	448	TRP
PSI	A	450	CYS
PSI	A	451	ILE
PSI	A	452	PHE
PSI	A	453	LEU
PSI	A	455	PHE
PSI	A	456	HIS
PSI	A	458	PHE
PSI	A	459	GLY
PSI	A	460	LEU
PSI	A	462	ILE
PSI	A	463	HIS
PSI	A	466	THR
PSI	A	467	MET
PSI	A	470	LEU
PSI	A	477	PHE
PSI	A	488	PHE
PSI	A	491	TRP
PSI	A	492	ILE
PSI	A	493	GLN
PSI	A	495	THR
PSI	A	496	HIS
PSI	A	503	THR
PSI	A	504	ALA
PSI	A	505	PRO
PSI	A	532	ILE
PSI	A	538	ASP
PSI	A	539	PHE
PSI	A	542	HIS
PSI	A	543	HIS
PSI	A	546	ALA
PSI	A	547	PHE
PSI	A	549	ILE
PSI	A	550	HIS
PSI	A	555	ILE
PSI	A	577	PHE
PSI	A	581	CYS
PSI	A	582	ASP
PSI	A	583	GLY
PSI	A	584	PRO
PSI	A	590	CYS
PSI	A	595	TRP
PSI	A	600	LEU
PSI	A	602	LEU
PSI	A	603	PHE
PSI	A	604	TRP
PSI	A	606	TYR
PSI	A	607	ASN
PSI	A	610	SER
PSI	A	612	VAL
PSI	A	616	PHE
PSI	A	649	ILE
PSI	A	652	TRP
PSI	A	653	LEU
PSI	A	657	LEU
PSI	A	661	ALA
PSI	A	665	ILE
PSI	A	674	ALA
PSI	A	675	TYR
PSI	A	677	LEU
PSI	A	678	PHE
PSI	A	680	LEU
PSI	A	681	GLY
PSI	A	683	HIS
PSI	A	684	PHE
PSI	A	685	VAL
PSI	A	686	TRP
PSI	A	687	ALA
PSI	A	688	PHE
PSI	A	690	LEU
PSI	A	691	MET
PSI	A	692	PHE
PSI	A	694	PHE
PSI	A	695	SER
PSI	A	696	GLY
PSI	A	697	ARG
PSI	A	700	TRP
PSI	A	707	ILE
PSI	A	709	TRP
PSI	A	710	ALA
PSI	A	724	ALA
PSI	A	725	LEU
PSI	A	729	GLN
PSI	A	732	ALA
PSI	A	733	VAL
PSI	A	736	THR
PSI	A	737	HIS
PSI	A	738	TYR
PSI	A	740	LEU
PSI	A	742	GLY
PSI	A	743	ILE
PSI	A	744	ALA
PSI	A	745	THR
PSI	A	746	THR
PSI	A	747	TRP
PSI	A	749	PHE
PSI	A	750	PHE
PSI	B	18	THR
PSI	B	22	TRP
PSI	B	25	ILE
PSI	B	28	ALA
PSI	B	29	HIS
PSI	B	46	ILE
PSI	B	50	HIS
PSI	B	53	GLN
PSI	B	54	LEU
PSI	B	57	ILE
PSI	B	58	PHE
PSI	B	59	LEU
PSI	B	60	TRP
PSI	B	63	GLY
PSI	B	66	PHE
PSI	B	70	TRP
PSI	B	88	ALA
PSI	B	89	HIS
PSI	B	90	ALA
PSI	B	92	TRP
PSI	B	93	ASP
PSI	B	94	PRO
PSI	B	95	HIS
PSI	B	96	PHE
PSI	B	114	ASN
PSI	B	115	ASN
PSI	B	116	ALA
PSI	B	117	TYR
PSI	B	118	SER
PSI	B	120	VAL
PSI	B	123	TRP
PSI	B	126	THR
PSI	B	127	ILE
PSI	B	151	LEU
PSI	B	156	HIS
PSI	B	161	TRP
PSI	B	162	LYS
PSI	B	167	TRP
PSI	B	170	ASN
PSI	B	171	ALA
PSI	B	172	GLU
PSI	B	173	SER
PSI	B	174	ARG
PSI	B	175	LEU
PSI	B	177	HIS
PSI	B	178	HIS
PSI	B	179	LEU
PSI	B	182	LEU
PSI	B	183	PHE
PSI	B	185	VAL
PSI	B	186	SER
PSI	B	187	SER
PSI	B	189	ALA
PSI	B	190	TRP
PSI	B	193	HIS
PSI	B	194	LEU
PSI	B	195	VAL
PSI	B	196	HIS
PSI	B	197	VAL
PSI	B	208	ARG
PSI	B	212	PHE
PSI	B	213	LEU
PSI	B	216	LEU
PSI	B	218	TYR
PSI	B	221	GLY
PSI	B	222	LEU
PSI	B	225	LEU
PSI	B	231	ASN
PSI	B	233	TYR
PSI	B	254	ILE
PSI	B	255	LEU
PSI	B	257	ILE
PSI	B	268	LEU
PSI	B	273	VAL
PSI	B	275	HIS
PSI	B	276	HIS
PSI	B	277	HIS
PSI	B	278	LEU
PSI	B	279	ALA
PSI	B	280	ILE
PSI	B	283	LEU
PSI	B	284	PHE
PSI	B	286	ILE
PSI	B	287	GLY
PSI	B	289	LEU
PSI	B	290	MET
PSI	B	291	TYR
PSI	B	292	ARG
PSI	B	293	THR
PSI	B	294	ASN
PSI	B	295	PHE
PSI	B	297	ILE
PSI	B	298	GLY
PSI	B	299	HIS
PSI	B	301	ILE
PSI	B	303	TYR
PSI	B	304	ILE
PSI	B	307	ALA
PSI	B	308	HIS
PSI	B	310	PRO
PSI	B	311	PRO
PSI	B	312	GLY
PSI	B	313	GLY
PSI	B	314	ARG
PSI	B	317	ARG
PSI	B	323	TYR
PSI	B	326	ILE
PSI	B	327	ASN
PSI	B	330	ILE
PSI	B	331	HIS
PSI	B	333	GLN
PSI	B	334	LEU
PSI	B	337	ALA
PSI	B	338	LEU
PSI	B	340	SER
PSI	B	341	LEU
PSI	B	344	ILE
PSI	B	345	THR
PSI	B	346	SER
PSI	B	347	LEU
PSI	B	348	VAL
PSI	B	350	GLN
PSI	B	351	HIS
PSI	B	352	MET
PSI	B	353	TYR
PSI	B	354	SER
PSI	B	355	LEU
PSI	B	357	ALA
PSI	B	358	TYR
PSI	B	370	ALA
PSI	B	371	LEU
PSI	B	374	HIS
PSI	B	375	HIS
PSI	B	376	GLN
PSI	B	377	TYR
PSI	B	378	ILE
PSI	B	381	PHE
PSI	B	382	ILE
PSI	B	383	MET
PSI	B	385	GLY
PSI	B	387	PHE
PSI	B	389	HIS
PSI	B	407	VAL
PSI	B	408	LEU
PSI	B	410	ARG
PSI	B	411	MET
PSI	B	414	HIS
PSI	B	418	ILE
PSI	B	420	SER
PSI	B	421	HIS
PSI	B	422	LEU
PSI	B	423	SER
PSI	B	424	TRP
PSI	B	427	LEU
PSI	B	428	PHE
PSI	B	429	LEU
PSI	B	430	GLY
PSI	B	431	PHE
PSI	B	432	HIS
PSI	B	434	LEU
PSI	B	435	GLY
PSI	B	436	LEU
PSI	B	438	VAL
PSI	B	439	HIS
PSI	B	442	VAL
PSI	B	443	MET
PSI	B	446	PHE
PSI	B	457	PRO
PSI	B	458	ILE
PSI	B	459	PHE
PSI	B	460	ALA
PSI	B	463	ILE
PSI	B	464	GLN
PSI	B	467	HIS
PSI	B	478	LEU
PSI	B	484	PRO
PSI	B	485	ALA
PSI	B	487	ASN
PSI	B	488	ALA
PSI	B	489	GLY
PSI	B	493	TRP
PSI	B	494	LEU
PSI	B	497	TRP
PSI	B	509	PHE
PSI	B	510	LEU
PSI	B	512	ILE
PSI	B	517	PHE
PSI	B	520	HIS
PSI	B	521	HIS
PSI	B	523	ILE
PSI	B	524	ALA
PSI	B	527	LEU
PSI	B	528	HIS
PSI	B	529	THR
PSI	B	530	THR
PSI	B	531	THR
PSI	B	535	VAL
PSI	B	559	CYS
PSI	B	560	ASP
PSI	B	561	GLY
PSI	B	562	PRO
PSI	B	567	THR
PSI	B	568	CYS
PSI	B	576	PHE
PSI	B	578	LEU
PSI	B	581	PHE
PSI	B	582	TRP
PSI	B	583	MET
PSI	B	585	ASN
PSI	B	589	TRP
PSI	B	590	VAL
PSI	B	593	TYR
PSI	B	594	TRP
PSI	B	616	LEU
PSI	B	620	LEU
PSI	B	624	LEU
PSI	B	625	TRP
PSI	B	645	VAL
PSI	B	646	TRP
PSI	B	648	TRP
PSI	B	649	MET
PSI	B	650	PHE
PSI	B	651	LEU
PSI	B	652	PHE
PSI	B	654	HIS
PSI	B	655	LEU
PSI	B	656	VAL
PSI	B	657	TRP
PSI	B	658	ALA
PSI	B	659	THR
PSI	B	661	PHE
PSI	B	662	MET
PSI	B	663	PHE
PSI	B	666	SER
PSI	B	667	TRP
PSI	B	668	ARG
PSI	B	670	TYR
PSI	B	671	TRP
PSI	B	674	LEU
PSI	B	678	LEU
PSI	B	679	ALA
PSI	B	682	HIS
PSI	B	691	ILE
PSI	B	693	TRP
PSI	B	694	ARG
PSI	B	697	PRO
PSI	B	698	VAL
PSI	B	699	ALA
PSI	B	700	LEU
PSI	B	705	ALA
PSI	B	708	VAL
PSI	B	711	VAL
PSI	B	712	HIS
PSI	B	717	TYR
PSI	B	718	ILE
PSI	B	719	PHE
PSI	B	720	THR
PSI	B	721	TYR
PSI	B	722	ALA
PSI	B	724	PHE
PSI	B	726	ILE
PSI	C	10	THR
PSI	C	11	CYS
PSI	C	12	ILE
PSI	C	13	GLY
PSI	C	14	CYS
PSI	C	17	CYS
PSI	C	18	VAL
PSI	C	21	CYS
PSI	C	23	THR
PSI	C	24	ASP
PSI	C	25	VAL
PSI	C	48	CYS
PSI	C	49	VAL
PSI	C	50	GLY
PSI	C	51	CYS
PSI	C	52	LYS
PSI	C	53	ARG
PSI	C	54	CYS
PSI	C	58	CYS
PSI	C	59	PRO
PSI	I	5	PRO
PSI	I	8	PHE
PSI	I	9	VAL
PSI	I	11	LEU
PSI	I	12	VAL
PSI	I	13	GLY
PSI	I	14	LEU
PSI	I	16	PHE
PSI	I	17	PRO
PSI	I	21	MET
PSI	I	25	PHE
PSI	J	12	PRO
PSI	J	21	SER
PSI	J	27	ILE
PSI	J	28	GLU
PSI	J	31	ARG
PSI	J	32	PHE
PSI	J	36	ALA
PSII	A	273	PHE
PSII	A	183	MET
PSII	A	235	GLU
PSII	A	285	PHE
PSII	A	180	PHE
PSII	A	118	HIS
PSII	A	28	LEU
PSII	A	39	PRO
PSII	A	277	ALA
PSII	A	187	GLN
PSII	A	278	TRP
PSII	A	150	PRO
PSII	A	200	LEU
PSII	A	33	PHE
PSII	A	115	ILE
PSII	A	297	LEU
PSII	A	192	ILE
PSII	A	130	GLU
PSII	A	127	MET
PSII	A	142	TRP
PSII	A	234	ASN
PSII	A	172	MET
PSII	A	193	LEU
PSII	A	184	ILE
PSII	A	26	ASN
PSII	A	103	ASP
PSII	A	155	THR
PSII	A	93	PHE
PSII	A	276	ALA
PSII	A	53	ILE
PSII	A	290	ILE
PSII	A	145	VAL
PSII	A	197	PHE
PSII	A	30	ILE
PSII	A	45	THR
PSII	A	95	PRO
PSII	A	147	TYR
PSII	A	332	HIS
PSII	A	149	ALA
PSII	A	46	SER
PSII	A	179	THR
PSII	A	98	GLU
PSII	A	246	TYR
PSII	A	38	ILE
PSII	A	202	VAL
PSII	A	140	ARG
PSII	A	50	ILE
PSII	A	157	VAL
PSII	A	209	SER
PSII	A	154	ALA
PSII	A	199	MET
PSII	A	186	PHE
PSII	A	43	THR
PSII	A	281	VAL
PSII	A	203	ALA
PSII	A	252	HIS
PSII	A	100	ALA
PSII	A	153	ALA
PSII	A	152	ALA
PSII	A	47	VAL
PSII	A	174	LEU
PSII	A	182	PHE
PSII	A	204	GLY
PSII	A	271	LEU
PSII	A	48	PHE
PSII	A	286	THR
PSII	A	146	ALA
PSII	A	207	GLY
PSII	A	40	THR
PSII	A	158	PHE
PSII	A	52	PHE
PSII	A	97	TRP
PSII	A	159	LEU
PSII	A	42	LEU
PSII	A	94	TYR
PSII	A	201	GLY
PSII	A	49	ILE
PSII	A	151	VAL
PSII	A	20	TRP
PSII	A	258	LEU
PSII	A	72	LEU
PSII	A	205	VAL
PSII	A	270	SER
PSII	A	102	VAL
PSII	A	114	LEU
PSII	A	206	PHE
PSII	A	54	ALA
PSII	A	106	LEU
PSII	A	233	ALA
PSII	A	77	ILE
PSII	A	96	ILE
PSII	A	210	LEU
PSII	A	163	ILE
PSII	A	255	PHE
PSII	A	214	MET
PSII	A	267	ASN
PSII	A	124	ALA
PSII	A	176	ILE
PSII	A	126	TYR
PSII	A	218	LEU
PSII	A	51	ALA
PSII	A	101	SER
PSII	A	283	ILE
PSII	A	198	HIS
PSII	A	275	LEU
PSII	A	170	ASP
PSII	A	160	ILE
PSII	A	219	VAL
PSII	A	287	ALA
PSII	A	120	LEU
PSII	A	129	ARG
PSII	A	181	ASN
PSII	A	119	PHE
PSII	A	131	TRP
PSII	A	211	PHE
PSII	A	44	ALA
PSII	A	279	PRO
PSII	A	161	TYR
PSII	A	56	PRO
PSII	A	121	LEU
PSII	A	215	HIS
PSII	A	27	ARG
PSII	A	265	PHE
PSII	A	280	VAL
PSII	A	175	GLY
PSII	A	165	GLN
PSII	A	128	GLY
PSII	A	272	HIS
PSII	A	284	TRP
PSII	A	91	LEU
PSII	A	36	LEU
PSII	A	274	PHE
PSII	B	109	LEU
PSII	B	452	THR
PSII	B	4	PRO
PSII	B	201	HIS
PSII	B	216	HIS
PSII	B	454	GLY
PSII	B	151	PHE
PSII	B	61	PHE
PSII	B	465	GLY
PSII	B	60	MET
PSII	B	456	ALA
PSII	B	110	ALA
PSII	B	5	TRP
PSII	B	243	ALA
PSII	B	20	LEU
PSII	B	205	ALA
PSII	B	325	PHE
PSII	B	164	PRO
PSII	B	102	VAL
PSII	B	12	VAL
PSII	B	250	PHE
PSII	B	469	HIS
PSII	B	114	HIS
PSII	B	457	SER
PSII	B	9	HIS
PSII	B	24	ILE
PSII	B	262	THR
PSII	B	221	PRO
PSII	B	274	GLN
PSII	B	273	TYR
PSII	B	106	LEU
PSII	B	183	PRO
PSII	B	66	MET
PSII	B	65	PHE
PSII	B	461	LEU
PSII	B	225	LEU
PSII	B	163	GLY
PSII	B	255	THR
PSII	B	32	GLY
PSII	B	29	LEU
PSII	B	464	PHE
PSII	B	59	GLY
PSII	B	111	ALA
PSII	B	6	TYR
PSII	B	466	HIS
PSII	B	156	PHE
PSII	B	245	VAL
PSII	B	22	VAL
PSII	B	108	PHE
PSII	B	327	ALA
PSII	B	160	GLY
PSII	B	120	LEU
PSII	B	26	HIS
PSII	B	329	SER
PSII	B	328	GLY
PSII	B	161	LEU
PSII	B	238	LEU
PSII	B	71	ILE
PSII	B	68	ARG
PSII	B	145	LEU
PSII	B	215	PHE
PSII	B	27	THR
PSII	B	113	TRP
PSII	B	332	ASN
PSII	B	242	ILE
PSII	B	468	TRP
PSII	B	19	LEU
PSII	B	34	ALA
PSII	B	451	PHE
PSII	B	91	TRP
PSII	B	36	SER
PSII	B	277	GLN
PSII	B	187	VAL
PSII	B	237	VAL
PSII	B	70	GLY
PSII	B	474	LEU
PSII	B	69	LEU
PSII	B	229	LEU
PSII	B	3	LEU
PSII	B	241	SER
PSII	B	240	SER
PSII	B	150	CYS
PSII	B	200	SER
PSII	B	138	ILE
PSII	B	33	TRP
PSII	B	100	HIS
PSII	B	115	TRP
PSII	B	192	PRO
PSII	B	25	MET
PSII	B	204	ALA
PSII	B	142	HIS
PSII	B	37	MET
PSII	B	222	PRO
PSII	B	324	LEU
PSII	B	234	ILE
PSII	B	249	ALA
PSII	B	193	PHE
PSII	B	103	PHE
PSII	B	155	ALA
PSII	B	143	LEU
PSII	B	458	PHE
PSII	B	105	GLY
PSII	B	185	TRP
PSII	B	18	ARG
PSII	B	135	LEU
PSII	B	30	VAL
PSII	B	450	TRP
PSII	B	462	PHE
PSII	B	239	SER
PSII	B	254	GLY
PSII	B	149	ALA
PSII	B	139	PHE
PSII	B	31	ALA
PSII	B	99	ALA
PSII	B	231	MET
PSII	B	8	VAL
PSII	B	58	GLN
PSII	B	453	PHE
PSII	B	190	PHE
PSII	B	23	HIS
PSII	B	258	TYR
PSII	B	202	HIS
PSII	B	455	HIS
PSII	B	467	ILE
PSII	B	62	VAL
PSII	B	247	PHE
PSII	B	157	HIS
PSII	B	236	THR
PSII	B	251	VAL
PSII	B	189	GLY
PSII	B	266	GLU
PSII	B	186	GLY
PSII	B	148	VAL
PSII	B	96	VAL
PSII	B	463	PHE
PSII	B	203	ILE
PSII	B	141	ILE
PSII	B	252	VAL
PSII	B	162	TYR
PSII	B	153	PHE
PSII	B	152	GLY
PSII	B	112	ILE
PSII	B	7	ARG
PSII	B	244	ALA
PSII	B	182	ASN
PSII	B	104	SER
PSII	B	101	ILE
PSII	B	11	VAL
PSII	B	10	THR
PSII	B	248	ALA
PSII	B	208	LEU
PSII	B	146	SER
PSII	B	207	THR
PSII	B	198	ILE
PSII	B	40	TYR
PSII	B	219	VAL
PSII	B	472	ARG
PSII	C	262	ARG
PSII	C	209	ILE
PSII	C	144	PHE
PSII	C	221	GLU
PSII	C	449	ARG
PSII	C	236	GLY
PSII	C	251	HIS
PSII	C	213	LEU
PSII	C	263	ALA
PSII	C	163	ILE
PSII	C	122	SER
PSII	C	360	ASP
PSII	C	255	LYS
PSII	C	437	LEU
PSII	C	214	LEU
PSII	C	124	VAL
PSII	C	226	SER
PSII	C	59	LEU
PSII	C	256	PRO
PSII	C	86	LEU
PSII	C	271	TYR
PSII	C	218	PHE
PSII	C	178	LYS
PSII	C	116	VAL
PSII	C	168	LEU
PSII	C	260	ALA
PSII	C	275	SER
PSII	C	170	VAL
PSII	C	158	THR
PSII	C	219	GLY
PSII	C	52	ALA
PSII	C	67	MET
PSII	C	120	ILE
PSII	C	119	LEU
PSII	C	64	ALA
PSII	C	94	THR
PSII	C	171	GLY
PSII	C	223	TRP
PSII	C	161	LEU
PSII	C	56	HIS
PSII	C	121	SER
PSII	C	426	LEU
PSII	C	268	GLY
PSII	C	175	LEU
PSII	C	113	VAL
PSII	C	128	GLY
PSII	C	125	LEU
PSII	C	220	GLY
PSII	C	34	ALA
PSII	C	272	LEU
PSII	C	84	GLN
PSII	C	217	PRO
PSII	C	114	SER
PSII	C	429	SER
PSII	C	419	TYR
PSII	C	91	HIS
PSII	C	224	ILE
PSII	C	36	TRP
PSII	C	274	TYR
PSII	C	273	SER
PSII	C	233	ILE
PSII	C	285	ILE
PSII	C	118	HIS
PSII	C	133	ALA
PSII	C	28	GLN
PSII	C	420	VAL
PSII	C	225	VAL
PSII	C	277	ALA
PSII	C	237	HIS
PSII	C	70	PHE
PSII	C	69	LEU
PSII	C	436	PHE
PSII	C	278	ALA
PSII	C	126	GLY
PSII	C	441	HIS
PSII	C	33	PHE
PSII	C	63	TRP
PSII	C	282	CYS
PSII	C	297	TYR
PSII	C	130	ILE
PSII	C	25	GLY
PSII	C	433	LEU
PSII	C	160	ILE
PSII	C	222	GLY
PSII	C	172	ALA
PSII	C	132	HIS
PSII	C	131	TYR
PSII	C	26	ARG
PSII	C	41	ARG
PSII	C	279	LEU
PSII	C	276	LEU
PSII	C	53	HIS
PSII	C	290	VAL
PSII	C	123	ALA
PSII	C	68	ASN
PSII	C	83	GLU
PSII	C	215	LYS
PSII	C	212	TYR
PSII	C	45	LEU
PSII	C	95	LEU
PSII	C	438	PHE
PSII	C	227	VAL
PSII	C	165	LEU
PSII	C	292	PHE
PSII	C	254	THR
PSII	C	149	TYR
PSII	C	430	HIS
PSII	C	87	ILE
PSII	C	269	GLU
PSII	C	442	LEU
PSII	C	284	PHE
PSII	C	58	GLY
PSII	C	38	GLY
PSII	C	88	LEU
PSII	C	140	LEU
PSII	C	50	LEU
PSII	C	288	CYS
PSII	C	232	ASP
PSII	C	247	GLY
PSII	C	157	MET
PSII	C	259	TRP
PSII	C	444	HIS
PSII	C	39	ASN
PSII	C	92	LEU
PSII	C	435	PHE
PSII	C	289	PHE
PSII	C	137	PRO
PSII	C	189	TRP
PSII	C	266	TRP
PSII	C	43	ILE
PSII	C	281	VAL
PSII	C	55	ALA
PSII	C	240	LEU
PSII	C	293	ASN
PSII	C	85	GLY
PSII	C	428	THR
PSII	C	443	TRP
PSII	C	440	GLY
PSII	C	174	LEU
PSII	C	112	PHE
PSII	C	244	CYS
PSII	C	182	PHE
PSII	C	127	PHE
PSII	C	361	LEU
PSII	C	37	ALA
PSII	C	447	ARG
PSII	C	48	LYS
PSII	C	286	ALA
PSII	C	134	LEU
PSII	C	146	PHE
PSII	C	40	ALA
PSII	C	167	LEU
PSII	C	117	LEU
PSII	C	264	LEU
PSII	C	97	TRP
PSII	C	147	PHE
PSII	C	42	LEU
PSII	C	57	ALA
PSII	C	295	THR
PSII	C	109	PHE
PSII	C	294	ASN
PSII	C	362	ARG
PSII	C	216	SER
PSII	C	49	LEU
PSII	C	151	TRP
PSII	C	228	ASP
PSII	C	61	VAL
PSII	C	60	ILE
PSII	C	110	PRO
PSII	C	243	ILE
PSII	C	425	TRP
PSII	C	258	ALA
PSII	C	257	PHE
PSII	C	35	TRP
PSII	C	164	HIS
PSII	C	445	ALA
PSII	C	250	TRP
PSII	C	62	PHE
PSII	D	117	LEU
PSII	D	159	LEU
PSII	D	44	PHE
PSII	D	261	ALA
PSII	D	94	TRP
PSII	D	121	PHE
PSII	D	268	LEU
PSII	D	318	LYS
PSII	D	280	LEU
PSII	D	113	ALA
PSII	D	128	LEU
PSII	D	72	CYS
PSII	D	205	VAL
PSII	D	220	GLU
PSII	D	270	PHE
PSII	D	164	GLY
PSII	D	217	ALA
PSII	D	114	PHE
PSII	D	262	PHE
PSII	D	91	LEU
PSII	D	206	LEU
PSII	D	36	LEU
PSII	D	274	PHE
PSII	D	183	ILE
PSII	D	233	PHE
PSII	D	118	HIS
PSII	D	210	LEU
PSII	D	163	LEU
PSII	D	267	TRP
PSII	D	176	VAL
PSII	D	278	THR
PSII	D	111	LEU
PSII	D	126	PHE
PSII	D	218	THR
PSII	D	230	ALA
PSII	D	245	TYR
PSII	D	160	ILE
PSII	D	287	VAL
PSII	D	119	GLY
PSII	D	193	THR
PSII	D	41	CYS
PSII	D	279	GLY
PSII	D	143	ASN
PSII	D	276	PRO
PSII	D	71	GLY
PSII	D	123	LEU
PSII	D	68	TYR
PSII	D	145	ILE
PSII	D	215	HIS
PSII	D	175	GLY
PSII	D	292	LEU
PSII	D	87	ALA
PSII	D	269	HIS
PSII	D	46	LEU
PSII	D	284	ALA
PSII	D	179	ILE
PSII	D	38	LEU
PSII	D	88	HIS
PSII	D	180	PHE
PSII	D	232	THR
PSII	D	247	MET
PSII	D	157	VAL
PSII	D	277	VAL
PSII	D	187	GLN
PSII	D	199	MET
PSII	D	43	TYR
PSII	D	281	TRP
PSII	D	73	ASN
PSII	D	150	PRO
PSII	D	200	MET
PSII	D	282	MET
PSII	D	115	VAL
PSII	D	130	GLN
PSII	D	192	TRP
PSII	D	182	PHE
PSII	D	127	MET
PSII	D	204	GLY
PSII	D	142	TYR
PSII	D	37	LEU
PSII	D	93	LEU
PSII	D	90	LEU
PSII	D	105	TRP
PSII	D	197	PHE
PSII	D	45	ALA
PSII	D	264	ASN
PSII	D	147	PHE
PSII	D	254	TRP
PSII	D	201	GLY
PSII	D	49	TRP
PSII	D	231	ASN
PSII	D	258	PHE
PSII	D	257	ILE
PSII	D	202	VAL
PSII	D	50	PHE
PSII	D	102	PHE
PSII	D	250	ALA
PSII	D	209	ALA
PSII	D	154	PHE
PSII	D	92	LEU
PSII	D	221	ASN
PSII	D	251	ASN
PSII	D	186	PHE
PSII	D	263	SER
PSII	D	203	ALA
PSII	D	122	ALA
PSII	D	153	VAL
PSII	D	214	ILE
PSII	D	47	GLY
PSII	D	124	ILE
PSII	D	174	PHE
PSII	D	74	PHE
PSII	D	271	PHE
PSII	D	156	SER
PSII	D	283	SER
PSII	D	146	ALA
PSII	D	207	GLY
PSII	D	260	VAL
PSII	D	198	HIS
PSII	D	40	PRO
PSII	D	275	VAL
PSII	E	22	ILE
PSII	E	26	THR
PSII	E	19	TYR
PSII	E	30	LEU
PSII	E	23	HIS
PSII	F	24	THR
PSII	F	13	ARG
PSII	F	22	VAL
PSII	F	14	TRP
PSII	F	27	PHE
PSII	F	34	MET
PSII	F	21	ALA
PSII	F	25	VAL
PSII	F	18	HIS
PSII	F	31	ILE
PSII	F	23	PRO
PSII	F	35	GLN
PSII	H	26	LEU
PSII	H	53	PHE
PSII	H	57	ILE
PSII	H	46	ALA
PSII	H	58	LEU
PSII	H	23	LEU
PSII	H	50	PHE
PSII	H	43	MET
PSII	H	55	SER
PSII	H	47	MET
PSII	H	48	ALA
PSII	H	40	THR
PSII	H	52	VAL
PSII	H	42	LEU
PSII	H	49	LEU
PSII	H	61	TYR
PSII	H	60	ILE
PSII	H	20	GLY
PSII	H	72	VAL
PSII	H	17	THR
PSII	H	59	GLU
PSII	H	51	ALA
PSII	H	56	ILE
PSII	H	19	VAL
PSII	H	39	THR
PSII	I	19	PHE
PSII	I	15	PHE
PSII	I	8	VAL
PSII	I	5	LYS
PSII	I	23	PHE
PSII	I	20	ILE
PSII	I	1	MET
PSII	I	7	PHE
PSII	I	11	VAL
PSII	I	4	LEU
PSII	I	12	VAL
PSII	I	9	TYR
PSII	I	24	LEU
PSII	K	47	PHE
PSII	K	48	LEU
PSII	K	40	MET
PSII	K	52	PHE
PSII	K	49	LEU
PSII	K	55	GLN
PSII	K	60	PHE
PSII	K	54	TRP
PSII	K	51	ALA
PSII	K	44	PRO
PSII	K	41	PRO
PSII	K	56	ALA
PSII	K	46	PHE
PSII	K	36	ILE
PSII	K	33	LEU
PSII	K	53	VAL
PSII	K	30	TYR
PSII	K	45	LEU
PSII	K	42	VAL
PSII	K	50	LEU
PSII	K	43	ILE
PSII	L	15	ARG
PSII	L	8	GLU
PSII	L	5	ASN
PSII	L	20	TRP
PSII	L	12	GLU
PSII	L	13	LEU
PSII	L	17	SER
PSII	L	11	VAL
PSII	L	10	SER
PSII	L	14	ASN
PSII	L	27	VAL
PSII	L	9	GLN
PSII	L	24	LEU
PSII	L	36	PHE
PSII	L	16	THR
PSII	L	28	LEU
PSII	L	21	GLY
PSII	L	25	ILE
PSII	L	19	TYR
PSII	L	31	LEU
PSII	L	23	LEU
PSII	M	28	LYS
PSII	M	25	ILE
PSII	M	13	LEU
PSII	M	10	ALA
PSII	M	4	ASN
PSII	M	9	ILE
PSII	M	24	ILE
PSII	M	17	VAL
PSII	M	6	LEU
PSII	M	21	PHE
PSII	M	14	PHE
PSII	T	13	THR
PSII	T	7	THR
PSII	T	11	VAL
PSII	T	10	LEU
PSII	T	4	LEU
PSII	T	16	ILE
PSII	T	17	ILE
PSII	T	21	ILE
PSII	T	22	PHE
PSII	T	14	LEU
PSII	T	18	PHE
PSII	T	23	PHE
PSII	Z	20	LEU
PSII	Z	12	LEU
PSII	Z	54	VAL
PSII	Z	13	ILE
PSII	Z	55	GLY
PSII	Z	17	SER
PSII	Z	51	VAL
PSII	Z	52	PHE
PSII	Z	24	PRO
PSII	Z	16	SER
PSII	Z	28	ALA
PSII	Z	58	ASN
