## Supplemental Table 4 for "Widespread adaptive evolution in the photosystems of angiosperms provides new insight into the evolution of photosystem II repair"

Supplementary Table S4. Inter-subunit residues in the 20 photosystem proteins analysed from the 2O01 and 7OUI structures.
Complex	Chain	Position	Residue
PSI	A	555	ILE
PSI	A	584	PRO
PSI	A	669	GLY
PSI	A	562	PHE
PSI	A	588	GLY
PSI	A	694	PHE
PSI	A	139	GLY
PSI	A	128	GLY
PSI	A	696	GLY
PSI	A	433	ASP
PSI	A	37	PRO
PSI	A	48	PRO
PSI	A	731	ARG
PSI	A	586	ARG
PSI	A	482	ILE
PSI	A	53	TRP
PSI	A	693	LEU
PSI	A	439	ARG
PSI	A	475	ASP
PSI	A	428	TYR
PSI	A	721	GLN
PSI	A	591	GLN
PSI	A	698	GLY
PSI	A	703	LEU
PSI	A	695	SER
PSI	A	714	LEU
PSI	A	582	ASP
PSI	A	673	SER
PSI	A	135	ASP
PSI	A	583	GLY
PSI	A	469	ALA
PSI	A	590	CYS
PSI	A	664	VAL
PSI	A	568	LEU
PSI	A	444	SER
PSI	A	567	ARG
PSI	A	49	ASP
PSI	A	436	LEU
PSI	A	468	SER
PSI	A	650	ASN
PSI	A	697	ARG
PSI	A	603	PHE
PSI	A	569	ILE
PSI	A	132	LEU
PSI	A	570	PRO
PSI	A	670	SER
PSI	A	581	CYS
PSI	A	717	ALA
PSI	A	668	TYR
PSI	A	644	GLN
PSI	A	716	VAL
PSI	A	140	PHE
PSI	A	188	LYS
PSI	A	712	ASN
PSI	A	36	LYS
PSI	A	472	ARG
PSI	A	437	ARG
PSI	A	680	LEU
PSI	A	126	ILE
PSI	A	440	ASP
PSI	A	706	SER
PSI	A	709	TRP
PSI	A	658	TRP
PSI	A	719	ALA
PSI	A	715	LYS
PSI	A	654	ARG
PSI	A	438	HIS
PSI	A	470	LEU
PSI	A	699	TYR
PSI	A	46	LYS
PSI	A	481	ALA
PSI	A	727	ILE
PSI	A	127	VAL
PSI	A	441	ALA
PSI	A	558	LYS
PSI	A	589	THR
PSI	A	702	GLU
PSI	A	645	SER
PSI	A	473	PRO
PSI	A	564	ARG
PSI	A	665	ILE
PSI	A	585	GLY
PSI	A	447	ASN
PSI	A	701	GLN
PSI	A	676	GLY
PSI	A	677	LEU
PSI	A	720	THR
PSI	A	566	SER
PSI	A	592	VAL
PSI	A	587	GLY
PSI	A	131	ILE
PSI	B	39	GLU
PSI	B	689	ASN
PSI	B	665	ILE
PSI	B	687	LEU
PSI	B	92	TRP
PSI	B	544	SER
PSI	B	692	ARG
PSI	B	37	ILE
PSI	B	677	THR
PSI	B	419	ILE
PSI	B	472	TYR
PSI	B	621	ARG
PSI	B	664	LEU
PSI	B	398	TYR
PSI	B	5	ILE
PSI	B	672	GLN
PSI	B	625	TRP
PSI	B	450	GLU
PSI	B	651	LEU
PSI	B	449	PRO
PSI	B	451	LYS
PSI	B	548	PRO
PSI	B	514	PRO
PSI	B	666	SER
PSI	B	458	ILE
PSI	B	698	VAL
PSI	B	303	TYR
PSI	B	568	CYS
PSI	B	394	PHE
PSI	B	166	SER
PSI	B	447	GLY
PSI	B	97	GLY
PSI	B	661	PHE
PSI	B	400	PRO
PSI	B	445	ALA
PSI	B	306	GLU
PSI	B	680	TRP
PSI	B	550	LYS
PSI	B	167	TRP
PSI	B	446	PHE
PSI	B	15	ASP
PSI	B	6	PRO
PSI	B	101	VAL
PSI	B	640	CYS
PSI	B	549	ASP
PSI	B	560	ASP
PSI	B	14	GLN
PSI	B	533	ILE
PSI	B	542	ARG
PSI	B	575	ASP
PSI	B	323	TYR
PSI	B	668	ARG
PSI	B	545	LYS
PSI	B	540	ASP
PSI	B	669	GLY
PSI	B	229	GLN
PSI	B	635	ILE
PSI	B	12	ILE
PSI	B	676	GLU
PSI	B	696	LYS
PSI	B	567	THR
PSI	B	399	ASN
PSI	B	561	GLY
PSI	B	617	MET
PSI	B	441	ASP
PSI	B	667	TRP
PSI	B	454	LEU
PSI	B	644	SER
PSI	B	633	ASN
PSI	B	632	ILE
PSI	B	697	PRO
PSI	B	230	TRP
PSI	B	691	ILE
PSI	B	96	PHE
PSI	B	562	PRO
PSI	B	42	LEU
PSI	B	444	LEU
PSI	B	292	ARG
PSI	B	615	TYR
PSI	B	670	TYR
PSI	B	228	GLY
PSI	B	328	ASN
PSI	B	35	ASP
PSI	B	19	ARG
PSI	B	547	MET
PSI	B	227	THR
PSI	B	556	SER
PSI	B	694	ARG
PSI	B	459	PHE
PSI	B	420	SER
PSI	B	17	THR
PSI	B	638	LEU
PSI	B	38	THR
PSI	B	557	PHE
PSI	B	673	GLU
PSI	B	546	LEU
PSI	B	70	TRP
PSI	B	577	TYR
PSI	B	324	ASP
PSI	B	169	LYS
PSI	B	684	ARG
PSI	B	11	GLY
PSI	B	455	ILE
PSI	B	564	ARG
PSI	B	294	ASN
PSI	B	637	PRO
PSI	B	16	PRO
PSI	B	397	ASP
PSI	B	416	GLU
PSI	B	95	HIS
PSI	B	552	ASP
PSI	B	536	LYS
PSI	B	566	GLY
PSI	B	674	LEU
PSI	B	456	GLU
PSI	B	569	ASP
PSI	B	551	LYS
PSI	B	553	PHE
PSI	B	417	ALA
PSI	B	23	PHE
PSI	B	98	GLN
PSI	B	21	ILE
PSI	B	20	ARG
PSI	B	629	SER
PSI	C	71	HIS
PSI	C	26	LEU
PSI	C	72	GLU
PSI	C	34	CYS
PSI	C	55	GLU
PSI	C	66	ARG
PSI	C	19	ARG
PSI	C	67	VAL
PSI	C	74	THR
PSI	C	78	GLY
PSI	C	77	MET
PSI	C	27	GLU
PSI	C	50	GLY
PSI	C	28	MET
PSI	C	33	GLY
PSI	C	80	ALA
PSI	C	52	LYS
PSI	C	8	TYR
PSI	C	49	VAL
PSI	C	10	THR
PSI	C	60	THR
PSI	C	24	ASP
PSI	C	75	ARG
PSI	C	70	TRP
PSI	C	53	ARG
PSI	C	22	PRO
PSI	C	79	LEU
PSI	C	63	LEU
PSI	C	61	ASP
PSI	C	41	SER
PSI	C	32	GLY
PSI	C	44	ARG
PSI	C	59	PRO
PSI	C	21	CYS
PSI	C	9	ASP
PSI	C	68	TYR
PSI	C	81	TYR
PSI	C	29	ILE
PSI	C	56	SER
PSI	C	62	PHE
PSI	C	76	SER
PSI	I	28	VAL
PSI	I	9	VAL
PSI	I	5	PRO
PSI	I	27	HIS
PSI	I	6	SER
PSI	I	10	PRO
PSI	I	7	LEU
PSI	I	25	PHE
PSI	I	29	GLU
PSI	I	15	LEU
PSI	I	3	ASN
PSI	J	8	LEU
PSI	J	35	ASP
PSI	J	11	ALA
PSI	J	10	VAL
PSI	J	6	THR
PSI	J	14	LEU
PSI	J	34	PRO
PSI	J	4	PHE
PSI	J	3	ASP
PSI	J	27	ILE
PSI	J	30	ASN
PSI	J	2	ARG
PSI	J	9	SER
PSI	J	39	PHE
PSI	J	5	LYS
PSI	J	38	THR
PSII	A	261	GLN
PSII	A	308	ASP
PSII	A	330	VAL
PSII	A	65	GLU
PSII	A	61	ASP
PSII	A	166	GLY
PSII	A	18	CYS
PSII	A	78	ILE
PSII	A	245	THR
PSII	A	77	ILE
PSII	A	19	ASN
PSII	A	276	ALA
PSII	A	104	GLU
PSII	A	311	GLY
PSII	A	241	GLN
PSII	A	227	THR
PSII	A	173	PRO
PSII	A	17	PHE
PSII	A	193	LEU
PSII	A	76	ASN
PSII	A	66	PRO
PSII	A	33	PHE
PSII	A	12	SER
PSII	A	184	ILE
PSII	A	321	ILE
PSII	A	331	MET
PSII	A	26	ASN
PSII	A	143	ILE
PSII	A	74	GLY
PSII	A	100	ALA
PSII	A	284	TRP
PSII	A	170	ASP
PSII	A	22	THR
PSII	A	36	LEU
PSII	A	257	ARG
PSII	A	244	GLU
PSII	A	79	SER
PSII	A	68	SER
PSII	A	135	PHE
PSII	A	108	ASN
PSII	A	212	SER
PSII	A	336	ALA
PSII	A	237	TYR
PSII	A	205	VAL
PSII	A	211	PHE
PSII	A	199	MET
PSII	A	260	PHE
PSII	A	223	LEU
PSII	A	229	GLU
PSII	A	295	PHE
PSII	A	93	PHE
PSII	A	273	PHE
PSII	A	335	ASN
PSII	A	267	ASN
PSII	A	32	TRP
PSII	A	300	PHE
PSII	A	91	LEU
PSII	A	160	ILE
PSII	A	324	ALA
PSII	A	250	ALA
PSII	A	234	ASN
PSII	A	53	ILE
PSII	A	72	LEU
PSII	A	320	ILE
PSII	A	235	GLU
PSII	A	152	ALA
PSII	A	137	LEU
PSII	A	222	SER
PSII	A	73	TYR
PSII	A	62	GLY
PSII	A	236	GLY
PSII	A	243	GLU
PSII	A	27	ARG
PSII	A	291	SER
PSII	A	333	GLU
PSII	A	87	ALA
PSII	A	136	ARG
PSII	A	258	LEU
PSII	A	215	HIS
PSII	A	67	VAL
PSII	A	209	SER
PSII	A	142	TRP
PSII	A	35	VAL
PSII	A	165	GLN
PSII	A	225	ARG
PSII	A	310	GLN
PSII	A	269	ARG
PSII	A	138	GLY
PSII	A	180	PHE
PSII	A	57	PRO
PSII	A	288	LEU
PSII	A	327	GLY
PSII	A	217	SER
PSII	A	28	LEU
PSII	A	326	LEU
PSII	A	127	MET
PSII	A	131	TRP
PSII	A	83	ILE
PSII	A	163	ILE
PSII	A	248	ILE
PSII	A	98	GLU
PSII	A	126	TYR
PSII	A	139	MET
PSII	A	224	ILE
PSII	A	266	ASN
PSII	A	92	HIS
PSII	A	328	MET
PSII	A	99	ALA
PSII	A	24	THR
PSII	A	219	VAL
PSII	A	64	ARG
PSII	A	134	SER
PSII	A	169	SER
PSII	A	130	GLU
PSII	A	63	ILE
PSII	A	268	SER
PSII	A	247	ASN
PSII	A	272	HIS
PSII	A	29	TYR
PSII	A	167	SER
PSII	A	220	THR
PSII	A	314	ILE
PSII	A	254	TYR
PSII	A	133	LEU
PSII	A	228	THR
PSII	A	60	ILE
PSII	A	249	VAL
PSII	A	94	TYR
PSII	A	232	SER
PSII	A	15	GLY
PSII	A	317	TRP
PSII	A	117	LEU
PSII	A	103	ASP
PSII	A	270	SER
PSII	A	242	GLU
PSII	A	231	GLU
PSII	A	301	ASN
PSII	A	239	PHE
PSII	A	214	MET
PSII	A	140	ARG
PSII	A	332	HIS
PSII	A	178	GLY
PSII	A	208	GLY
PSII	A	132	GLU
PSII	A	334	ARG
PSII	A	141	PRO
PSII	A	297	LEU
PSII	A	315	ASN
PSII	A	75	ASN
PSII	A	318	ALA
PSII	A	129	ARG
PSII	A	181	ASN
PSII	A	275	LEU
PSII	A	97	TRP
PSII	A	14	TRP
PSII	A	240	GLY
PSII	A	316	THR
PSII	A	325	ASN
PSII	A	233	ALA
PSII	A	309	SER
PSII	A	88	ALA
PSII	A	177	SER
PSII	A	221	SER
PSII	A	312	ARG
PSII	A	306	VAL
PSII	A	96	ILE
PSII	A	292	THR
PSII	A	107	TYR
PSII	A	56	PRO
PSII	A	164	GLY
PSII	A	230	ASN
PSII	A	302	PHE
PSII	A	101	SER
PSII	A	216	GLY
PSII	A	323	ARG
PSII	B	4	PRO
PSII	B	452	THR
PSII	B	383	PHE
PSII	B	361	THR
PSII	B	224	ARG
PSII	B	483	ASP
PSII	B	15	ASP
PSII	B	13	LEU
PSII	B	273	TYR
PSII	B	218	SER
PSII	B	450	TRP
PSII	B	377	VAL
PSII	B	232	GLY
PSII	B	325	PHE
PSII	B	221	PRO
PSII	B	484	PRO
PSII	B	222	PRO
PSII	B	487	ASP
PSII	B	322	GLY
PSII	B	250	PHE
PSII	B	281	GLN
PSII	B	457	SER
PSII	B	367	PRO
PSII	B	357	ARG
PSII	B	372	ASP
PSII	B	363	PHE
PSII	B	474	LEU
PSII	B	481	GLY
PSII	B	112	ILE
PSII	B	49	ASP
PSII	B	77	GLY
PSII	B	113	TRP
PSII	B	384	ARG
PSII	B	233	ASN
PSII	B	449	GLY
PSII	B	258	TYR
PSII	B	190	PHE
PSII	B	387	GLU
PSII	B	360	PRO
PSII	B	282	GLN
PSII	B	389	LYS
PSII	B	130	LYS
PSII	B	486	LEU
PSII	B	467	ILE
PSII	B	476	ARG
PSII	B	477	ASP
PSII	B	285	TYR
PSII	B	84	THR
PSII	B	463	PHE
PSII	B	3	LEU
PSII	B	471	ALA
PSII	B	323	GLY
PSII	B	365	THR
PSII	B	119	ASP
PSII	B	120	LEU
PSII	B	362	PHE
PSII	B	478	VAL
PSII	B	320	ALA
PSII	B	118	TRP
PSII	B	369	VAL
PSII	B	18	ARG
PSII	B	215	PHE
PSII	B	381	VAL
PSII	B	134	ASP
PSII	B	1	MET
PSII	B	277	GLN
PSII	B	10	THR
PSII	B	7	ARG
PSII	B	479	PHE
PSII	B	388	SER
PSII	B	5	TRP
PSII	B	326	ARG
PSII	B	128	THR
PSII	B	353	GLU
PSII	B	468	TRP
PSII	B	386	ALA
PSII	B	382	PRO
PSII	B	220	ARG
PSII	B	188	GLU
PSII	B	191	ASP
PSII	B	324	LEU
PSII	B	187	VAL
PSII	B	127	ARG
PSII	B	223	GLN
PSII	B	453	PHE
PSII	B	226	TYR
PSII	B	364	GLU
PSII	B	440	ASP
PSII	B	475	PHE
PSII	B	460	LEU
PSII	B	464	PHE
PSII	B	259	GLY
PSII	B	380	ASP
PSII	B	126	GLU
PSII	B	76	GLY
PSII	B	276	ASP
PSII	B	122	ILE
PSII	B	225	LEU
PSII	B	355	PHE
PSII	B	385	ARG
PSII	B	132	SER
PSII	B	133	LEU
PSII	B	137	LYS
PSII	B	192	PRO
PSII	B	480	ALA
PSII	B	2	GLY
PSII	B	117	TYR
PSII	B	11	VAL
PSII	B	358	ARG
PSII	B	366	PHE
PSII	B	373	GLY
PSII	B	456	ALA
PSII	B	14	ASN
PSII	B	257	TRP
PSII	B	8	VAL
PSII	B	124	CYS
PSII	B	286	ARG
PSII	B	442	VAL
PSII	B	482	ILE
PSII	B	371	VAL
PSII	B	121	GLU
PSII	C	360	ASP
PSII	C	345	PRO
PSII	C	292	PHE
PSII	C	336	GLY
PSII	C	357	ARG
PSII	C	35	TRP
PSII	C	337	LEU
PSII	C	327	ASN
PSII	C	377	LEU
PSII	C	347	GLY
PSII	C	72	VAL
PSII	C	371	GLY
PSII	C	263	ALA
PSII	C	220	GLY
PSII	C	376	ASP
PSII	C	70	PHE
PSII	C	108	THR
PSII	C	425	TRP
PSII	C	59	LEU
PSII	C	265	VAL
PSII	C	151	TRP
PSII	C	470	THR
PSII	C	73	ALA
PSII	C	456	GLU
PSII	C	331	ALA
PSII	C	154	ARG
PSII	C	221	GLU
PSII	C	112	PHE
PSII	C	335	THR
PSII	C	287	CYS
PSII	C	135	LEU
PSII	C	130	ILE
PSII	C	131	TYR
PSII	C	218	PHE
PSII	C	266	TRP
PSII	C	458	GLY
PSII	C	261	ARG
PSII	C	447	ARG
PSII	C	442	LEU
PSII	C	332	GLN
PSII	C	28	GLN
PSII	C	472	LEU
PSII	C	119	LEU
PSII	C	329	GLY
PSII	C	215	LYS
PSII	C	372	PRO
PSII	C	381	LYS
PSII	C	76	VAL
PSII	C	464	GLU
PSII	C	63	TRP
PSII	C	62	PHE
PSII	C	330	SER
PSII	C	358	PHE
PSII	C	334	PRO
PSII	C	374	GLY
PSII	C	354	GLU
PSII	C	431	PHE
PSII	C	134	LEU
PSII	C	41	ARG
PSII	C	428	THR
PSII	C	439	VAL
PSII	C	453	ALA
PSII	C	77	PRO
PSII	C	461	ARG
PSII	C	123	ALA
PSII	C	469	MET
PSII	C	436	PHE
PSII	C	459	ILE
PSII	C	74	HIS
PSII	C	344	SER
PSII	C	373	ASN
PSII	C	418	ASN
PSII	C	356	MET
PSII	C	466	VAL
PSII	C	267	SER
PSII	C	346	THR
PSII	C	348	GLU
PSII	C	127	PHE
PSII	C	219	GLY
PSII	C	182	PHE
PSII	C	465	PRO
PSII	C	359	TRP
PSII	C	370	ARG
PSII	C	449	ARG
PSII	C	452	ALA
PSII	C	69	LEU
PSII	C	343	ARG
PSII	C	333	GLY
PSII	C	214	LEU
PSII	C	446	GLY
PSII	C	206	PRO
PSII	C	424	SER
PSII	C	435	PHE
PSII	C	120	ILE
PSII	C	291	TRP
PSII	C	75	PHE
PSII	C	66	ALA
PSII	C	463	PHE
PSII	C	432	VAL
PSII	C	32	GLY
PSII	C	268	GLY
PSII	C	109	PHE
PSII	C	262	ARG
PSII	C	457	LYS
PSII	C	338	GLY
PSII	C	255	LYS
PSII	C	36	TRP
PSII	C	443	TRP
PSII	C	455	PHE
PSII	D	312	PHE
PSII	D	127	MET
PSII	D	292	LEU
PSII	D	248	VAL
PSII	D	59	TRP
PSII	D	236	PHE
PSII	D	83	ALA
PSII	D	70	GLU
PSII	D	324	GLU
PSII	D	78	ALA
PSII	D	255	SER
PSII	D	252	ARG
PSII	D	96	PRO
PSII	D	107	GLN
PSII	D	300	VAL
PSII	D	135	ARG
PSII	D	108	LEU
PSII	D	353	LEU
PSII	D	134	ALA
PSII	D	219	VAL
PSII	D	21	ASP
PSII	D	331	ALA
PSII	D	94	TRP
PSII	D	302	GLN
PSII	D	253	PHE
PSII	D	206	LEU
PSII	D	141	PRO
PSII	D	316	TYR
PSII	D	231	ASN
PSII	D	69	LEU
PSII	D	130	GLN
PSII	D	266	ARG
PSII	D	143	ASN
PSII	D	28	PHE
PSII	D	64	LEU
PSII	D	148	SER
PSII	D	200	MET
PSII	D	187	GLN
PSII	D	51	THR
PSII	D	22	TRP
PSII	D	18	ILE
PSII	D	263	SER
PSII	D	177	ALA
PSII	D	131	PHE
PSII	D	142	TYR
PSII	D	265	LYS
PSII	D	327	ARG
PSII	D	329	TRP
PSII	D	76	THR
PSII	D	313	GLU
PSII	D	314	THR
PSII	D	273	LEU
PSII	D	346	VAL
PSII	D	138	GLN
PSII	D	226	ASP
PSII	D	217	ALA
PSII	D	247	MET
PSII	D	62	HIS
PSII	D	288	VAL
PSII	D	99	GLN
PSII	D	184	LEU
PSII	D	243	GLU
PSII	D	319	ASN
PSII	D	257	ILE
PSII	D	57	THR
PSII	D	351	ASN
PSII	D	350	GLY
PSII	D	16	PHE
PSII	D	338	GLU
PSII	D	258	PHE
PSII	D	151	ILE
PSII	D	194	LEU
PSII	D	85	SER
PSII	D	103	THR
PSII	D	242	GLU
PSII	D	301	SER
PSII	D	145	ILE
PSII	D	65	ALA
PSII	D	281	TRP
PSII	D	43	TYR
PSII	D	267	TRP
PSII	D	86	LEU
PSII	D	75	LEU
PSII	D	196	PRO
PSII	D	264	ASN
PSII	D	55	PHE
PSII	D	80	SER
PSII	D	164	GLY
PSII	D	220	GLU
PSII	D	232	THR
PSII	D	340	LEU
PSII	D	251	ASN
PSII	D	326	ILE
PSII	D	180	PHE
PSII	D	173	SER
PSII	D	246	SER
PSII	D	14	ASP
PSII	D	73	ASN
PSII	D	54	THR
PSII	D	56	VAL
PSII	D	165	GLN
PSII	D	304	ILE
PSII	D	249	THR
PSII	D	215	HIS
PSII	D	305	ARG
PSII	D	235	ALA
PSII	D	336	PRO
PSII	D	272	MET
PSII	D	310	PRO
PSII	D	137	VAL
PSII	D	343	PRO
PSII	D	160	ILE
PSII	D	325	GLY
PSII	D	256	GLN
PSII	D	259	GLY
PSII	D	294	LEU
PSII	D	213	ALA
PSII	D	26	ASP
PSII	D	230	ALA
PSII	D	98	ALA
PSII	D	92	LEU
PSII	D	339	ASN
PSII	D	233	PHE
PSII	D	170	PHE
PSII	D	269	HIS
PSII	D	341	ILE
PSII	D	208	ALA
PSII	D	222	THR
PSII	D	90	LEU
PSII	D	318	LYS
PSII	D	333	GLN
PSII	D	348	PRO
PSII	D	322	LEU
PSII	D	315	PHE
PSII	D	140	ARG
PSII	D	139	LEU
PSII	D	298	ASP
PSII	D	88	HIS
PSII	D	229	GLY
PSII	D	223	LEU
PSII	D	102	PHE
PSII	D	197	PHE
PSII	D	254	TRP
PSII	D	228	ASP
PSII	D	271	PHE
PSII	D	295	ARG
PSII	D	335	GLN
PSII	D	193	THR
PSII	D	181	ARG
PSII	D	25	ARG
PSII	D	189	PHE
PSII	D	342	PHE
PSII	D	63	GLY
PSII	D	238	PRO
PSII	D	133	LEU
PSII	D	244	THR
PSII	D	60	TYR
PSII	D	199	MET
PSII	D	166	SER
PSII	D	293	ASN
PSII	D	129	ARG
PSII	D	97	GLU
PSII	D	106	CYS
PSII	D	19	MET
PSII	D	216	GLY
PSII	D	212	CYS
PSII	D	289	GLY
PSII	D	50	PHE
PSII	D	104	ARG
PSII	D	17	ASP
PSII	D	178	ALA
PSII	D	163	LEU
PSII	D	224	PHE
PSII	D	241	ALA
PSII	D	349	ARG
PSII	D	321	LEU
PSII	D	61	THR
PSII	D	221	ASN
PSII	D	225	GLU
PSII	D	345	GLU
PSII	D	205	VAL
PSII	D	15	LEU
PSII	D	299	PHE
PSII	D	334	ASP
PSII	D	337	HIS
PSII	D	352	ALA
PSII	D	330	MET
PSII	D	89	SER
PSII	D	68	TYR
PSII	E	31	PHE
PSII	E	66	ILE
PSII	E	77	ASP
PSII	E	46	VAL
PSII	E	68	GLY
PSII	E	72	SER
PSII	E	64	PRO
PSII	E	48	GLY
PSII	E	49	SER
PSII	E	35	TRP
PSII	E	27	ILE
PSII	E	38	VAL
PSII	E	47	PHE
PSII	E	52	PRO
PSII	E	73	LEU
PSII	E	63	ILE
PSII	E	65	LEU
PSII	E	61	GLN
PSII	E	76	LEU
PSII	E	45	ASP
PSII	E	71	ASP
PSII	E	43	ALA
PSII	E	30	LEU
PSII	E	50	PRO
PSII	E	70	PHE
PSII	E	53	ASN
PSII	E	67	THR
PSII	E	69	ARG
PSII	E	56	PHE
PSII	E	55	TYR
PSII	E	44	TYR
PSII	E	34	GLY
PSII	F	19	GLY
PSII	F	32	SER
PSII	F	39	ARG
PSII	F	36	PHE
PSII	F	30	SER
PSII	F	37	ILE
PSII	F	13	ARG
PSII	F	25	VAL
PSII	F	23	PRO
PSII	F	22	VAL
PSII	F	26	SER
PSII	F	29	GLY
PSII	F	34	MET
PSII	F	33	ALA
PSII	F	27	PHE
PSII	H	37	TRP
PSII	H	68	ASP
PSII	H	27	ASN
PSII	H	15	ARG
PSII	H	65	VAL
PSII	H	34	ALA
PSII	H	56	ILE
PSII	H	58	LEU
PSII	H	32	LYS
PSII	H	55	SER
PSII	H	43	MET
PSII	H	66	LEU
PSII	H	70	ILE
PSII	H	53	PHE
PSII	H	28	SER
PSII	H	25	PRO
PSII	H	26	LEU
PSII	H	22	LEU
PSII	H	39	THR
PSII	H	59	GLU
PSII	H	35	PRO
PSII	H	38	GLY
PSII	H	67	LEU
PSII	H	16	SER
PSII	H	24	LYS
PSII	H	29	GLU
PSII	H	62	ASN
PSII	H	72	VAL
PSII	H	61	TYR
PSII	H	31	GLY
PSII	H	20	GLY
PSII	H	73	ASN
PSII	H	63	SER
PSII	H	40	THR
PSII	H	33	VAL
PSII	H	69	GLY
PSII	H	30	TYR
PSII	H	36	GLY
PSII	H	14	PRO
PSII	H	52	VAL
PSII	I	30	ARG
PSII	I	9	TYR
PSII	I	8	VAL
PSII	I	29	GLY
PSII	I	24	LEU
PSII	I	32	PRO
PSII	I	14	PHE
PSII	I	2	LEU
PSII	I	31	ASN
PSII	I	19	PHE
PSII	I	18	LEU
PSII	I	4	LEU
PSII	I	13	ILE
PSII	I	28	PRO
PSII	I	26	ASN
PSII	I	17	SER
PSII	I	35	GLU
PSII	I	22	GLY
PSII	I	6	LEU
PSII	I	1	MET
PSII	I	5	LYS
PSII	I	23	PHE
PSII	I	21	PHE
PSII	I	25	SER
PSII	I	15	PHE
PSII	I	27	ASP
PSII	I	10	THR
PSII	K	26	LEU
PSII	K	47	PHE
PSII	K	29	ALA
PSII	K	44	PRO
PSII	K	38	ASP
PSII	K	27	PRO
PSII	K	32	PHE
PSII	K	34	ASN
PSII	K	40	MET
PSII	K	30	TYR
PSII	K	37	VAL
PSII	K	25	LYS
PSII	K	60	PHE
PSII	K	33	LEU
PSII	K	55	GLN
PSII	K	43	ILE
PSII	K	61	ARG
PSII	K	52	PHE
PSII	K	41	PRO
PSII	L	8	GLU
PSII	L	7	ASN
PSII	L	3	GLN
PSII	L	11	VAL
PSII	L	12	GLU
PSII	L	31	LEU
PSII	L	35	TYR
PSII	L	21	GLY
PSII	L	13	LEU
PSII	L	23	LEU
PSII	L	22	LEU
PSII	L	33	SER
PSII	L	29	ALA
PSII	L	18	LEU
PSII	L	36	PHE
PSII	L	32	PHE
PSII	L	9	GLN
PSII	L	38	ASN
PSII	L	20	TRP
PSII	L	30	VAL
PSII	L	25	ILE
PSII	L	19	TYR
PSII	L	14	ASN
PSII	L	10	SER
PSII	L	37	PHE
PSII	L	26	PHE
PSII	L	6	PRO
PSII	L	28	LEU
PSII	L	34	ASN
PSII	L	15	ARG
PSII	M	11	THR
PSII	M	13	LEU
PSII	M	24	ILE
PSII	M	16	LEU
PSII	M	19	THR
PSII	M	31	SER
PSII	M	28	LYS
PSII	M	15	ILE
PSII	M	26	TYR
PSII	M	25	ILE
PSII	M	27	VAL
PSII	M	22	LEU
PSII	M	20	ALA
PSII	M	1	MET
PSII	M	32	GLN
PSII	M	3	VAL
PSII	M	4	ASN
PSII	M	7	ALA
PSII	M	23	LEU
PSII	M	14	PHE
PSII	M	29	THR
PSII	M	8	PHE
PSII	M	2	GLU
PSII	M	18	PRO
PSII	T	2	GLU
PSII	T	6	TYR
PSII	T	26	PRO
PSII	T	7	THR
PSII	T	27	PRO
PSII	T	16	ILE
PSII	T	1	MET
PSII	T	21	ILE
PSII	T	28	LYS
PSII	T	9	LEU
PSII	T	13	THR
PSII	T	19	PHE
PSII	T	29	ILE
PSII	T	5	VAL
PSII	T	20	ALA
PSII	T	24	ARG
PSII	T	23	PHE
PSII	T	12	SER
PSII	Z	27	PHE
PSII	Z	9	VAL
PSII	Z	61	ILE
PSII	Z	10	PHE
PSII	Z	56	ILE
PSII	Z	44	THR
PSII	Z	47	TRP
PSII	Z	23	VAL
PSII	Z	59	SER
PSII	Z	60	LEU
PSII	Z	5	PHE
PSII	Z	33	TRP
PSII	Z	41	PHE
PSII	Z	58	ASN
